# Basin-scale dynamics and enrichment-enabled genomics of marine nitrifiers: seasonality, niches, interactions, and genomic uniqueness

**DOI:** 10.1101/2025.02.05.636653

**Authors:** Sookyoung Kim, Elisa D’Agostino, David M. Needham

## Abstract

Nitrification occurs widely from the deep sea to animal holobionts, but the eco-evolutionary forces shaping the niches and dynamics of the lineages of the chemoautotrophic bacteria and archaea responsible remain largely unknown. To make strides towards this goal in a rapidly changing, exemplar marine ecosystem, the Baltic Sea, we studied basin-scale nitrifier spatio-temporal dynamics, coupled with enrichment-enabled comparative genomics. Based on metagenomes and rRNA gene sequencing, we found nitrifiers to be persistently relatively abundant throughout deep depths (>25 m), and from late-fall to spring in surface waters, as revealed by twice-weekly sampling across two years in the southwest Baltic Sea surface waters. In these surface waters, we observed time-lagged dynamics between ammonia- and nitrite-oxidizers, which were positively correlated with nitrite, nitrate, and diverse other prokaryotes, and negatively correlated with day length, light, and chlorophyll. For the dominant nitrifiers, ammonia-oxidizing archaea (AOA), we enriched five novel species including the dominant deep Baltic Sea species, and obtained genomes from all dominant AOA phylotypes. Among these genomes, which enabled fine-scale niche-differentiation, we observed a high degree of gene conservation, with most differences related to genes associated with interactions with the external environment, including genes involved in signal transduction, cell wall/membrane biogenesis, and inorganic ion transport, indicating these may be the primary drivers of strain-variability. We also observed differences in nitrogen and phosphorus metabolism between two dominant surface types. Together our study provides key insights into the niche of nitrifiers, and begins the process of understanding the mechanisms and functional implications of these patterns.
