## Supplementary Data 1 for "Basin-scale dynamics and enrichment-enabled genomics of marine nitrifiers: seasonality, niches, interactions, and genomic uniqueness"

### Sheet: Sheet 1
Supplementary Data 1: Sample information and metadata from Kiel fjord time-series station (54.330082, 10.150516) used in the current study. Note column header descriptions at the bottom of the page.
Sample title	Date	NO3	Silicate	NO2	PO4	Amplicon_data_available	Temp	Salinity	OX[ml/l]	Chl	t	rh	sst	sealevel	sol	p	rrds	Temp.plus.sst	Daylength	AOA_N.kielensis	AOB_nitrosomonas_ASV1	AOB_nitrosomonas_ASV2	AOB_nitrosomonas_ASV3	AOB_Nitrosococcus_ASV1	NOB_Nitrospina_ASV1	NOB_Nitrospina_ASV2
GPT-1	11. Oct 21	NA	NA	NA	NA	yes	14.6344	17.7133	NA	NA	11.1575	81.1886	14.6788	NA	105.009	1019.03	0.00566667	14.6344	10.87	0	0.00382166	0	0	0	0	0
GPT-2	15. Oct 21	NA	NA	NA	NA	yes	13.6852	17.3726	NA	NA	10.9844	79.8875	13.835	NA	76.2256	1011.44	0.0534444	13.6852	10.5839	0	0.00083101	0	0	0	0	0
GPT-3	18. Oct 21	NA	NA	NA	NA	yes	13.5297	17.3835	NA	0.5675	11.5142	83.8944	13.617	NA	41.085	1019.68	0.00505556	13.5297	10.3708	0	0	0	0	0	0	0
GPT-4	22. Oct 21	1.07	17.188	0.106	0.998	yes	13.127	17.1074	NA	0.9835	7.39222	82.8322	13.2159	NA	49.5628	1005.48	0.111389	13.127	10.0889	0.00147016	0.00078408	0	0	0	0	0
GPT-5	25. Oct 21	1.56	26.644	0.249	1.435	yes	12.8626	17.249	NA	0.5185	8.84972	85.6814	12.9056	NA	57.4036	1015.66	0.00422222	12.8626	9.88	0.00447458	0.00155932	0	0	0	0	0.00013559
GPT-6	29. Oct 21	2.136	33.638	0.313	1.67	yes	12.6658	18.7924	NA	1.045	12.0117	74.8086	12.7821	NA	73.1919	1008.12	0	12.6658	9.60528	0.00856002	0.00114134	0	0	0	0.00047556	0
GPT-8	05. Nov 21	3.255	33.979	0.494	1.492	yes	11.8825	20.6542	NA	0.9295	8.92361	87.2011	11.9967	NA	51.0222	1015.09	0.00172222	11.8825	9.13861	0.0128606	0.00317171	0.00030414	0	0.00021724	0.00125999	0.00034758
GPT-9	08. Nov 21	4.206	33.26	0.632	1.351	yes	11.4953	20.2063	NA	1.255	9.29694	92.6219	11.6601	NA	28.5897	1016.92	0.00838889	11.4953	8.94611	0.0429918	0.00391561	0.00047946	0	0.00063928	0	0.00071919
GPT-10	12. Nov 21	4.356	26.559	0.748	1.109	yes	11.12	20.1564	NA	1.58	8.31111	91.11	11.2547	NA	27.9928	1016.35	0	11.12	8.69778	0.030907	0.00153325	0.00112976	0	0.00040349	0	0
GPT-12	19. Nov 21	8.469	32.927	0.622	1.441	yes	11.6911	21.7889	NA	0.3095	12.3886	88.4367	11.7282	NA	9.07111	1019.73	0.00022222	11.6911	8.29389	0.116527	0.00051351	0.00596461	0	0.00043451	0.00142203	0.00031601
GPT-13	22. Nov 21	9.47	36.297	1.032	1.36	yes	10.423	20.4741	NA	1.22	5.77917	77.69	10.5948	NA	36.6369	1022.89	0.00172222	10.423	8.13528	0.0858189	0.00112133	0.00485909	0	0.00052329	0	0
GPT-14	24. Nov 21	5.0835	24.709	0.767	1.036	yes	9.69799	20.2563	NA	1.7	7.34333	88.3942	9.78294	NA	17.4681	1018.61	0.00027778	9.69799	8.03528	0.0226177	0.00057405	0.0010333	0	0	0	0
GPT-15	29. Nov 21	12.9225	44.295	1.539	1.51	yes	8.67299	19.334	NA	1.515	2.31361	90.7208	9.015	NA	14.3758	1003.05	0.0271111	8.67299	7.80722	0.0552838	0.00170446	0.00192678	0	0	0.00125982	0
GPT-16	03. Dec 21	7.739	31.403	1.331	1.108	yes	8.02514	19.2355	NA	0.858	2.31222	91.0589	8.02324	NA	14.3803	1000.05	0.0164444	8.02514	7.65083	0.0463148	0.00077934	0.00144734	0	0	0.00122467	0
GPT-17	07. Dec 21	11.189	34.494	1.334	1.269	yes	6.88215	18.0415	NA	0.7375	0.889722	86.5872	7.14994	NA	15.7756	1006.98	0	6.88215	7.52083	0.040937	0.00133008	0.0011084	0	0	0.0011823	0
GPT-18	10. Dec 21	13.193	32.162	1.237	0.914	yes	6.34132	18.5435	NA	0.803	2.43194	89.9867	6.88106	NA	11.5019	998.643	0	6.34132	7.44194	0.036302	0.00590378	0.00131893	0	0	0.00144454	0.00031403
GPT-19	13. Dec 21	6.602	23.117	0.729	0.732	yes	6.90694	19.5214	NA	0.584	9.07417	95.595	6.87967	NA	8.87083	1022.47	0.00705556	6.90694	7.38	0.0237983	0.00375763	0.00078284	0	0	0.00151349	0
GPT-20	16. Dec 21	7.144	25.087	0.687	0.793	yes	7.01236	19.6815	NA	0.5795	7.77111	92.4492	6.94626	NA	29.4719	1033.33	0.00066667	7.01236	7.33639	0.0169903	0.00029126	0.00106796	0	0	0.00038835	0
GPT-21	19. Dec 21	14.531	37.157	0.782	0.864	yes	6.67424	17.7891	NA	0.444	6.5725	77.13	6.74358	NA	15.9892	1023.48	0	6.67424	7.31083	0.0121798	0.00307112	0.00073288	0	0	0.00090738	0.00031409
GPT-22	01. Jan 22	6.66	26.468	0.802	0.85	yes	7.04542	19.2272	NA	0.499	10.4567	94.6328	6.94709	NA	5.7125	1017.5	0.00338889	7.04542	7.4175	0.0438205	0.00298776	0.00237124	0	0.0001897	0.00099592	0.0003794
GPT-23	04. Jan 22	18.244	29.601	0.803	0.84	yes	6.9875	19.1344	NA	0.381	5.45278	87.7919	6.98743	NA	9.77083	991.964	0.0155556	6.9875	7.49056	0.0248701	0.0023509	0.00154665	0	0	0.00266023	0.0003712
GPT-24	08. Jan 22	12.085	31.675	0.925	0.93	yes	6.5141	18.3183	NA	0.172	2.48639	86.87	6.54433	NA	23.345	1001.61	0	6.5141	7.61389	0.0209314	0.00219049	0.00202823	0	0	0.00348856	0.00073016
GPT-25	10. Jan 22	45.222	66.942	1.011	1.206	yes	5.76861	16.6904	NA	0.7005	2.77194	92.3125	6.03715	NA	6.98222	1020.25	0.00533333	5.76861	7.68583	0.0133056	0.00103849	0.00097358	0	0	0.00175245	0.00032453
GPT-26	14. Jan 22	42.031	65.588	1.053	1.268	yes	6.39375	18.0273	NA	0.376	6.10389	86.9625	3.38006	NA	18.5731	1028.63	0.00244444	6.39375	7.84889	0.0255811	0.00176857	0.00094745	0	0	0.00442142	0.00101061
GPT-27	17. Jan 22	16.083	34.323	0.68	0.803	yes	6.05563	17.7431	NA	0.5705	5.59056	76.1917	6.17383	NA	36.3464	1022.6	0.00961111	6.05563	7.98639	0.026857	0.00112372	0.0028093	0	0.00044949	0.00168558	0.00067423
GPT-28	21. Jan 22	16.502	37.281	0.619	0.828	yes	5.31201	17.8776	NA	0.3835	2.65639	77.66	5.58285	NA	43.2297	1024.19	0.00238889	5.31201	8.18806	0.0294593	0.00232019	0.00295296	0	0.00035154	0.00597624	0.0007734
GPT-29	24. Jan 22	14.103	35.983	0.633	0.876	yes	5.56583	18.1576	NA	0.6015	5.14667	87.2711	5.53011	NA	5.49222	1032.21	0	5.56583	8.35111	0.0374583	0.00234887	0.00321424	0	0.00061812	0.00704661	0.00111262
GPT-30	27. Jan 22	13.497	36.507	0.672	0.982	yes	NA	NA	NA	0.3375	6.52889	81.6711	5.35296	NA	26.7314	1010.81	0.0145	5.35296	8.52361	0.0209435	0.00089267	0.00377669	0	0.00089267	0.00192268	0
GPT-31	31. Jan 22	17.592	37.63	0.544	0.755	yes	NA	NA	NA	0.495	2.47611	87.0358	5.00581	NA	19.7992	1006.41	0.00416667	5.00581	8.76556	0.0159838	0.00110908	0.00202244	0	0	0.0029358	0.00058716
GPT-32	02. Feb 22	NA	NA	NA	NA	yes	NA	NA	NA	NA	5.3325	73.6189	4.8865	NA	41.6964	1009.2	0.00033333	4.8865	8.89111	0.0177958	0.00073638	0.00368189	0	0.00024546	0.00319097	0.00036819
GPT-33	07. Feb 22	12.76	28.316	0.588	0.782	yes	NA	NA	NA	0.3425	4.45528	77.4453	4.68767	NA	62.4928	1010.3	0.00466667	4.68767	9.21556	0.0191487	0	0.00139264	0.00121856	0.00069632	0.00200191	0.00060928
GPT-34	10. Feb 22	10.839	26.228	0.869	0.974	yes	NA	NA	NA	0.2825	5.54056	83.4575	4.7324	NA	44.7633	1015.25	0	4.7324	9.41694	0.0252673	0.00219559	0.00133175	0.00136774	0.00014397	0.00313141	0.00071986
GPT-35	14. Feb 22	7.063	22.937	0.539	0.645	yes	NA	NA	NA	NA	8.51611	71.2661	4.67556	NA	41.8856	998.204	0.00733333	4.67556	9.69139	0.0168013	0.00088007	0.00304024	0	0	0.00032003	0
GPT-36	17. Feb 22	10.608	26.076	0.606	0.74	yes	NA	NA	NA	0.7605	6.15972	83.8108	4.68732	NA	29.9167	988.254	0.0755	4.68732	9.90083	0.00853671	0	0.00145626	0.00065281	0	0.00075324	0.00025108
GPT-37	22. Feb 22	25.067	30.129	0.467	0.673	yes	NA	NA	NA	0.62	5.65611	78.6967	4.61399	NA	59.5228	1006.84	0.00016667	4.61399	10.2553	0.00763811	0.00098769	0.00059261	0	0	0.00039507	0
GPT-38	25. Feb 22	9.212	20.724	0.499	0.621	yes	NA	NA	NA	0.6315	4.08611	86.0164	4.61711	NA	43.9708	1011.92	0.0415	4.61711	10.4706	0.00336417	0	0.00112139	0	0	0	0
GPT-39	02. Mar 22	46.667	51.983	0.625	0.929	yes	NA	NA	NA	1.92	2.43028	84.8828	4.62612	NA	113.589	1025.95	0	4.62612	10.8325	0.00407918	0.00060185	0.00020062	0	0	0	0
GPT-40	04. Mar 22	31.929	42.079	0.519	0.708	yes	NA	NA	NA	0.656	1.20556	86.3989	4.68533	NA	97.4481	1024.73	0.00088889	4.68533	10.9778	0.0049249	0.00102016	0.00014071	0.00098498	0	0	0
GPT-41	08. Mar 22	26.75	43.996	0.643	0.797	yes	NA	NA	NA	0.52	5.355	57.2842	4.771	NA	146.696	1024.96	0	4.771	11.27	0.0039859	0	0.00028883	0.00092427	0	0	0
GPT-42	11. Mar 22	15.59	29.185	0.502	0.629	yes	NA	NA	NA	1.665	4.85778	39.6811	4.69011	NA	161.362	1023.29	0	4.69011	11.4897	0.00299418	0	0.0003358	0.0001679	0	0	0
GPT-43	15. Mar 22	6.9535	19.585	0.268	0.409	yes	NA	NA	NA	4.675	6.86389	85.4486	4.71196	NA	88.3342	1025.53	5.56e-05	4.71196	11.7831	0.00178313	0	0.00078012	0	0	0	0
GPT-44	18. Mar 22	13.441	29.664	0.356	0.324	no	NA	NA	NA	3.395	6.87944	78.4378	4.91665	NA	154.075	1042.61	0	4.91665	12.0036	NA	NA	NA	NA	NA	NA	NA
GPT-45	21. Mar 22	4.747	14.673	0.132	0.219	yes	5.50099	15.1182	8.51013	1.59	8.59556	41.4597	5.16652	NA	162.648	1032.82	0	5.50099	12.2239	0	0	0	0.00015766	0	0.00015766	0
GPT-46	24. Mar 22	4.838	11.991	0.129	0.237	yes	6.41686	13.5844	8.37727	1.096	11.0181	54.8253	5.86806	NA	154.555	1029.09	0	6.41686	12.4436	0	0	0	0.00046711	0	0	0
GPT-47	29. Mar 22	NA	NA	NA	NA	yes	6.70877	9.88815	8.02059	3.1	5.61556	65.6097	6.64106	NA	169.125	1009.75	0	6.70877	12.81	0	0	0	0.00033583	0	0	0
GPT-48	31. Mar 22	3.649	7.579	0.073	0.204	yes	6.4123	8.97634	7.83236	3.11	2.48056	63.9569	6.46344	NA	114.385	1006.96	0.00888889	6.4123	12.9558	0	0	0	0.00058255	0	0	0
GPT-49	05. Apr 22	1.35	6.368	0.045	0.211	yes	5.76276	12.4191	7.37678	1.14	5.13806	75.1356	5.71554	NA	113.831	998.895	0.0198333	5.76276	13.3197	0	0	0	0.00037513	0	0	0
GPT-50	08. Apr 22	3.16	5.093	0.097	0.397	yes	5.90408	12.7902	7.25518	1.545	5.18583	72.0914	5.81339	NA	167.45	990.603	0.0286667	5.90408	13.5369	0.00024658	0	0	0	0	0	0
GPT-51	12. Apr 22	20.809	16.379	0.248	0.25	yes	6.91734	11.1233	7.24686	1.41	9.47361	59.2881	6.37145	NA	192.366	1015.85	5.56e-05	6.91734	13.8247	0	0	0	0.00146527	0	0	0
GPT-52	15. Apr 22	14.174	13.315	0.185	0.244	yes	7.36221	10.9982	7.09489	2.34	7.13	85.9094	6.68189	NA	34.2431	1027.64	0	7.36221	14.0392	0	0	0	0.00121317	0	0	0
GPT-53	19. Apr 22	NA	NA	NA	NA	yes	9.1816	10.9415	7.23017	1.835	9.31222	62.5786	8.28106	NA	251.756	1018.27	0	9.1816	14.3219	0	0	0	0.00091709	0	0	0
GPT-54	25. Apr 22	NA	NA	NA	NA	yes	9.70493	11.2758	6.65566	1.23	9.06667	64.5481	9.059	NA	278.914	1013.46	5.56e-05	9.70493	14.7386	0	0	0	0.00072415	0	0	0
GPT-55	28. Apr 22	NA	NA	NA	NA	yes	10.4882	12.1983	6.87187	1.925	10.6892	63.7689	9.4205	NA	279.126	1028.47	0	10.4882	14.9425	0	0	0	0	0	0	0
GPT-56	03. May 22	1.033	5.026	0.091	0.183	yes	11.6047	12.2276	6.71469	NA	10.8086	66.3844	11.0111	NA	268.032	1016.83	0	11.6047	15.2744	0	0	0	0.00124917	0	0	0
GPT-57	06. May 22	0.733	6.818	0.085	0.198	yes	11.5398	12.6973	6.98807	1.8	14.0039	69.8042	11.1528	NA	213.617	1022.69	0	11.5398	15.4675	0	0	0	0.00045239	0	0	0
GPT-58	09. May 22	1.827	13.22	0.146	0.144	yes	12.6618	11.4512	0.0716657	2.235	14.7589	54.7908	11.6178	NA	306.801	1025.26	0	12.6618	15.6556	0	0	0	0.0006268	0	0	0
GPT-59	13. May 22	1.273	12.094	0.147	0.228	yes	10.1752	14.5162	5.86879	2.395	12.4908	75.7017	9.96961	NA	126.712	1014.24	0.00444444	10.1752	15.8964	0	0	0	0.00044936	0	0	0
GPT-60	17. May 22	1.5715	15.174	0.076	0.211	yes	13.0596	13.155	6.57802	2.37	14.7769	70.9233	12.3815	NA	137.134	1020.46	0.004	13.0596	16.1247	0	0	0	0.00102288	0	0	0
GPT-61	20. May 22	0.033	11.015	0.024	0.105	yes	13.1907	13.8402	6.28721	1.87	14.6411	80.7931	11.6851	NA	167.493	1014.92	0.0975	13.1907	16.2861	0	0	0	0.00195764	0	0	0
GPT-62	25. May 22	0.478	10.674	0.074	0.17	yes	11.7	14.9643	5.72871	1.49	13.4011	79.3647	11.2647	NA	196.316	1011.03	0.0386111	11.7	16.5336	0	0	0	0	0	0	0
GPT-63	27. May 22	0.504	15.692	0.091	0.235	yes	10.015	16.0586	5.5584	0.981	11.2431	77.0325	9.70388	NA	238.716	1011.61	0.0356667	10.015	16.6242	0	0	0	0.00069352	0	0	0
GPT-64	30. May 22	0.0319287	6.912	0.0140713	0.116	yes	12.6764	14.7877	6.39036	2.36	10.9458	74.7217	12.7357	NA	78.3036	1011.85	0.00022222	12.6764	16.75	0	0	0	0.00142789	0	0	0
GPT-65	03. Jun 22	0.337929	10.695	0.0140713	0.168	yes	13.964	14.4386	6.57346	2.53	14.1389	71.0036	13.4116	NA	325.073	1020.7	0	13.964	16.8975	0	0	0	0.00099683	0	0	0
GPT-66	07. Jun 22	0.472	18.584	0.045	0.354	yes	11.5816	15.4296	4.61364	3.25	13.4175	84.2217	10.8743	NA	111.551	1009	0.00705556	11.5816	17.0192	0.00126582	0	0	0.00087634	0	0	0
GPT-67	10. Jun 22	0.343	25.591	0.123	0.39	yes	10.5996	16.5806	4.38751	1.9	18.0611	69.3592	9.88783	NA	268.463	1019.46	0.00011111	10.5996	17.0925	0.00126976	0	0.00031744	0.00038093	0	0	0
GPT-68	15. Jun 22	0.064	14.877	0.021	0.186	no	15.1581	15.57	3.6814	1.165	16.4492	64.9236	15.008	NA	279.386	1019.46	0	15.1581	17.1778	NA	NA	NA	NA	NA	NA	NA
GPT-69	17. Jun 22	0.0386355	8.819	0.0140713	0.099	yes	16.2018	15.3593	4.82963	1.03	18.7247	66.5206	15.9974	NA	213.893	1020.81	0	16.2018	17.1989	0	0	0	0	0	0	0
GPT-70	21. Jun 22	0.0367067	11.616	0.016	0.125	yes	16.6016	15.2655	4.49997	1.825	16.3392	70.5792	16.5832	NA	351.522	1013.4	0	16.6016	17.2169	0.00036519	0	0	0.00036519	0	0	0
GPT-71	24. Jun 22	0.157	14.372	0.04	0.202	yes	18.6128	14.6697	3.99512	2.145	22.5467	65.51	18.2402	NA	286.327	1006.92	0	18.6128	17.21	0	0	0	0	0	0	0
GPT-72	28. Jun 22	NA	NA	NA	NA	yes	18.4755	15.1329	4.36201	3.205	18.7892	71.8869	18.1358	NA	281.987	1019.92	0.0117778	18.4755	17.1731	0	0	0	0.0023753	0	0	0
GPT-73	01. Jul 22	0.606	17.983	0.112	0.401	yes	18.7098	15.2847	4.37977	3.35	17.1722	85.2094	17.4235	NA	78.0978	1015.04	0.0693889	18.7098	17.1256	0.00032417	0.00084284	0	0	0	0	0
GPT-74	04. Jul 22	0.0317067	14.091	0.021	0.194	yes	17.3937	16.1217	4.6407	1.765	17.4783	70.0019	17.1674	NA	265.312	1016.94	0	17.3937	17.0611	0.00026765	0.00058883	0	0	0	0	0
GPT-75	08. Jul 22	0.0509288	9.483	0.0140713	0.12	yes	17.8887	15.0305	3.50608	1.255	16.2681	75.1483	18.0042	NA	235.872	1024.8	0.00022222	17.8887	16.9508	0	0.00109739	0	0	0	0	0
GPT-76	12. Jul 22	0.206	11.675	0.004	0.179	yes	18.5876	14.3652	4.52388	4.4	18.7403	75.2147	18.4666	NA	225.375	1022.25	0	18.5876	16.8144	0	0.00198751	0	0	0	0	0
GPT-77	15. Jul 22	0.00392875	7.856	0.0140713	0.178	yes	18.3903	14.6982	4.78169	4.065	15.7758	67.0283	18.4353	NA	203.202	1017.42	0.0213333	18.3903	16.6964	0	0.00186258	0	0	0	0	0
GPT-78	18. Jul 22	0.0899288	10.133	0.0140713	0.254	yes	18.3672	14.8093	3.78736	3.955	21.2958	57.0119	18.3244	NA	220.675	1021.3	0	18.3672	16.5661	0.0004949	0.00386024	0	0	0	0	0
GPT-79	22. Jul 22	0.0386355	11.05	0.0140713	0.274	yes	18.6702	15.2789	3.85463	4.59	16.4492	75.2711	18.2975	NA	144.625	1016.75	0.00655556	18.6702	16.3753	0.0005916	0.0027608	0	0	0	0	0
GPT-80	25. Jul 22	0.573	11.305	0.061	0.344	yes	18.2735	15.6152	4.02751	2.88	22.5008	64.7142	18.0302	NA	202.474	1007.01	0.0144444	18.2735	16.2203	0	0.00329511	0	0	0	0	0
GPT-81	29. Jul 22	0.68	19.82	0.087	0.442	yes	18.1702	15.3273	5.05217	2.85	17.9097	70.7878	17.8841	NA	225.337	1018.81	0	18.1702	16.0006	0	0.00153492	0	0	0	0	0
GPT-82	02. Aug 22	0.0969287	13.971	0.0140713	0.266	yes	18.5983	15.9234	5.04316	2.71	18.6614	65.1114	18.864	NA	246.171	1015.88	0.0015	18.5983	15.7672	0	0.00384025	0	0	0	0	0
GPT-83	05. Aug 22	0.38	21.785	0.044	0.468	yes	19.2664	16.152	5.23031	4.06	16.4439	78.9347	NA	NA	109.999	1016.12	0.00772222	19.2664	15.5847	0	0	0	0	0	0	0
GPT-84	09. Aug 22	0.0519288	5.717	0.0140713	0.242	yes	19.0973	15.0016	5.20339	1.88	18.3694	70.1256	18.95	NA	275.561	1028.35	0	19.0973	15.3328	0	0.00121841	0	0	0	0	0
GPT-85	12. Aug 22	-0.0273289	5.42625	0.0140713	0.14275	yes	20.8618	14.6998	5.7464	1.32	23.1111	57.0303	20.6197	NA	280.137	1021.01	0	20.8618	15.1386	0	0	0	0	0	0	0
GPT-86	16. Aug 22	0.576	14.759	0.026	0.495	yes	20.0815	15.6291	3.92977	1.85	23.4247	70.5039	19.1068	NA	202.764	1007.04	0.0207778	20.0815	14.8739	0	0.00088	0	0	0	0	0
GPT-87	19. Aug 22	1.698	8.901	0.017	0.56	yes	20.3593	15.7578	3.21992	8.465	19.3767	88.2208	19.9599	NA	48.4881	1011.87	0	20.3593	14.6711	0	0	0	0	0	0	0
GPT-88	22. Aug 22	0.0479287	7.644	0.0140713	0.403	yes	20.6182	15.6103	4.13575	3.325	19.9258	71.9578	20.735	NA	176.302	1016.84	0	20.6182	14.4658	0	0.00421941	0	0	0	0	0
GPT-89	26. Aug 22	0.0386355	9.529	0.0140713	0.392	yes	20.9202	15.6332	3.99331	2.68	21.7742	85.5342	20.1746	NA	145.518	1013.69	0	20.9202	14.1886	0	0	0	0	0	0	0
GPT-90	29. Aug 22	0.0989287	5.91	0.0140713	0.357	yes	19.8006	16.0079	3.62335	1.445	17.1275	77.5111	19.9127	NA	42.9364	1020.35	0	19.8006	13.9786	0	0.00152058	0	0	0	0	0
GPT-91	30. Aug 22	0.0345	5.74875	0.021	0.28625	yes	19.6643	15.6345	3.97428	2.9	17.6067	63.2539	19.8281	NA	209.116	1023.47	0	19.6643	13.9081	0	0.00068131	0	0	0	0	0
GPT-92	02. Sep 22	0.0519288	5.696	0.0140713	0.249	yes	19.674	14.5627	4.12967	2.9	17.0894	63.6044	19.7397	NA	227.244	1020.12	0	19.674	13.6961	0	0	0	0	0	0	0
GPT-93	05. Sep 22	0.0509288	7.186	0.0140713	0.352	yes	19.3368	14.532	4.11764	3.005	18.5761	62.3911	19.432	NA	149.11	1023.4	0	19.3368	13.4828	0	0	0	0	0	0	0
GPT-94	09. Sep 22	0.83	13.481	0.085	0.686	yes	18.728	14.6291	3.97295	2.13	16.2717	85.6592	18.8318	NA	128.976	1008.6	0.0128889	18.728	13.1967	0	0	0	0	0	0	0
GPT-95	12. Sep 22	1.069	11.132	0.067	0.418	yes	17.9249	13.7935	4.70592	3.195	17.2758	73.2414	18.1318	NA	139.796	1013.56	0.00011111	17.9249	12.9814	0	0.00168256	0	0	0	0	0
GPT-96	16. Sep 22	0.106	16.311	0.035	0.607	yes	17.8399	14.2253	3.93302	3.165	12.5917	82.2222	17.9728	NA	116.064	1000.38	0.0138333	17.8399	12.6936	0	0.00221239	0	0	0	0	0
GPT-97	19. Sep 22	0.0386355	11.389	0.0140713	0.358	yes	16.9047	13.9027	4.40655	4.775	12.2775	77.8811	17.0311	NA	127.243	1013.25	0.00227778	16.9047	12.4769	0	0	0	0	0	0	0
GPT-98	23. Sep 22	0.0386355	11.937	0.0140713	0.339	yes	16.2605	13.2499	4.91144	4.025	13.8769	66.0769	16.3802	NA	124.1	1014.88	0	16.2605	12.1878	0	0	0	0	0	0	0
GPT-99	28. Sep 22	0.627	14.935	0.081	0.594	yes	15.6846	13.3292	4.44355	5.876	9.51583	88.3186	15.9322	NA	57.3564	995.6	0	15.6846	11.8261	0	0	0	0	0	0	0
GPT-100	30. Sep 22	0.856	24.201	0.158	1.377	yes	15.7455	14.1962	3.10538	1.465	12.015	81.8064	15.9524	NA	86.665	1006.61	0.00122222	15.7455	11.6817	0.00066607	0	0	0	0	0	0
GPT-101	04. Oct 22	0.0159287	15.833	0.0140713	1.106	yes	15.261	15.0695	4.35611	9.62	13.9031	80.7564	15.3767	NA	94.5978	1017.52	0	15.261	11.3925	0	0	0	0	0	0	0
GPT-102	07. Oct 22	0.885	24.074	0.246	1.452	yes	15.2547	9.35089	4.62937	3.9	13.2372	74.0597	15.439	NA	113.321	1017.62	0	15.2547	11.1761	0.00191424	0	0	0	0	0	0
GPT-103	11. Oct 22	0.399	13.981	0.06	0.988	yes	NA	NA	NA	1.245	11.4072	79.1739	14.7422	NA	83.7556	1023.06	0.00044444	14.7422	10.8883	0.00229299	0	0	0	0	0	0
GPT-104	14. Oct 22	1.676	26.786	0.396	1.397	yes	14.6	NA	NA	0.957	13.1842	89.1064	NA	NA	50.5222	1009.87	0.0143333	14.6	10.6739	0.00698603	0	0.000998	0	0	0	0
GPT-105	17. Oct 22	2.502	31.863	0.448	1.567	yes	14.6	NA	NA	0.9535	15.0728	87.6808	NA	NA	53.8083	1019.25	0.0339444	14.6	10.4603	0.02433	0.00088152	0.00114598	0	0	0	0.00088152
GPT-106	19. Oct 22	3.661	34.945	0.486	1.522	yes	14.2355	17.9153	0.424982	2.485	10.3781	76.1258	NA	NA	104.182	1026.99	0	14.2355	10.3183	0.0119552	0.00136199	0.00060533	0	0	0	0
GPT-107	21. Oct 22	3.374	28.666	0.338	1.364	yes	13.8152	17.3623	1.72463	2.13	12.6233	90.9414	NA	NA	51.2086	1007.95	0.00127778	13.8152	10.1775	0.0115044	0	0	0	0	0	0
GPT-108	25. Oct 22	2.886	32.783	0.465	1.673	yes	13.9697	20.467	0.0652583	1.8545	13.3183	86.8961	NA	NA	49.2244	1011.58	0.0045	13.9697	9.89806	0.0138351	0	0.00164146	0	0	0.00152421	0
GPT-109	28. Oct 22	1.988	28.226	0.478	1.28925	yes	13.911	20.36	0.0652736	1.435	17.0967	81.6531	NA	NA	68.3667	1016.09	0	13.911	9.69111	0.00789266	0.00197316	0	0	0	0	0
GPT-110	01. Nov 22	1.411	20.359	0.007	1.325	yes	13.7945	19.2014	2.65241	2.825	14.2883	77.5294	NA	NA	46.2458	1011.85	5.56e-05	13.7945	9.42	0	0	0	0	0	0	0
GPT-111	04. Nov 22	1.68	35.177	0.504	1.832	yes	13.291	20.5894	0.0672542	0.9295	10.3611	85.3386	NA	NA	36.1294	1003.26	0.00816667	13.291	9.22083	0.00417849	0.00144442	0.00072221	0	0	0	0
GPT-112	09. Nov 22	2.302	37.075	0.558	1.853	yes	13.1112	21.4414	0.0675583	0.7815	12.9833	77.3431	NA	NA	41.9989	1005.26	0.0150556	13.1112	8.89944	0.00300244	0.00150122	0.00065678	0	0.0003753	0	0
GPT-113	11. Nov 22	1.697	26.574	0.361	1.258	yes	12.9809	21.4498	0.0680042	0.7195	12.3164	83.5828	NA	NA	9.13972	1025.24	0	12.9809	8.775	0.00247525	0.00160891	0.00123762	0	0	0	0
GPT-114	15. Nov 22	3.349	39.172	0.641	1.81	yes	12.049	21.1153	0.826946	0.999	8.00694	90.7467	12.4397	0.324068	7.94222	1008.67	0	12.049	8.53472	0.00460014	0.00106157	0.00159236	0	0	0	0
GPT-115	18. Nov 22	3.984	40.933	0.682	1.909	yes	10.9425	21.0677	0.763681	0.598	3.35861	73.5097	11.1343	0.573722	51.94	1008.65	0.00411111	10.9425	8.36333	0.00792802	0.00374131	0.0012471	0	0.00044539	0	0
GPT-116	22. Nov 22	4.69	40.647	0.85	1.87	yes	9.68228	20.9032	1.26104	0.502	0.831944	89.9417	9.79249	0.190847	9.59694	998.038	0.00083333	9.68228	8.14861	0.00563019	0.00721059	0.00128408	0	0	0.00088898	0
GPT-117	25. Nov 22	4.828	36.639	0.686	1.616	yes	9.05297	21.0933	0.320371	0.4595	6.03556	93.9333	9.13365	0.106292	13.4822	1014.47	0.0113333	9.05297	7.99944	0.00514905	0.00460705	0	0	0	0	0
GPT-118	29. Nov 22	5.156	35.607	0.613	1.41	yes	8.23701	20.9651	1.73995	0.6905	4.49472	89.6131	8.44367	0.129831	9.88917	1018.87	5.56e-05	8.23701	7.81833	0.00528278	0.00828672	0.00072509	0	0	0	0
GPT-119	02. Dec 22	7.551	41.746	0.71	1.545	yes	7.71759	20.199	3.2743	0.542	3.35861	87.095	8.29821	0.0923699	12.8272	1027.81	0.00822222	7.71759	7.6975	0.00469619	0.00700816	0.00122823	0	0	0	0
GPT-120	06. Dec 22	6.319	36.132	0.713	1.252	yes	7.44921	20.2546	2.43165	0.299	2.98111	91.3472	7.42772	0.00177778	8.38111	1014.48	0.0128889	7.44921	7.55889	0.00354072	0.00623841	0.00160175	0	0	0	0
GPT-121	08. Dec 22	3.335	18.211	0.332	0.73	yes	5.93549	20.0463	3.93419	0.353	0.0827778	90.7175	6.51168	0.0962011	21.1114	1004.42	0.0111111	5.93549	7.49972	0.00613176	0.00269199	0.00104689	0	0.00044867	0	0
GPT-122	13. Dec 22	3.54725	21.4842	0.4605	0.80575	yes	4.41477	16.6385	5.26218	0.5545	-2.12972	85.2264	4.61575	0.0124022	17.8181	1009.39	5.56e-05	4.41477	7.38472	0.00737513	0.00368756	0.00089395	0	0	0	0.00067047
GPT-123	16. Dec 22	8.52	32.775	0.54	1.099	yes	3.7991	17.1033	4.48036	0.553	-0.343889	92.2103	4.48289	0.0881667	2.25139	1015.31	0.00716667	3.7991	7.33944	0.00477979	0.00364174	0.00068283	0	0	0	0
GPT-124	20. Dec 22	4.146	26.997	0.674	0.835	yes	6.78427	19.2028	2.32744	0.4245	8.39361	92.8872	6.8252	-0.135307	9.135	1008.45	0.00805556	6.78427	7.3075	0.0047089	0.0031036	0.00192637	0	0.00042808	0.0005351	0
GPT-125	22. Dec 22	3.929	21.135	0.566	0.71	yes	6.71648	19.3845	1.47653	0.836	6.99222	92.1425	6.69153	0.00757062	13.4675	1000.91	0.0104444	6.71648	7.30389	0.00441696	0.00154594	0.00132509	0	0	0	0
GPT-126	31. Dec 22	4.996	27.248	0.666	0.79	yes	7.14379	19.4335	0.514501	0.611	11.8375	89.5522	7.10413	-0.142402	6.72444	1000.34	0.0577778	7.14379	7.39194	0.00868455	0.00191571	0.00166028	0	0.00153257	0.00166028	0.000894
GPT-127	03. Jan 23	8.556	37.898	0.859	1.057	yes	7.18252	19.0653	0.548501	0.5865	5.22278	82.9322	7.29933	-5.56e-05	28.3781	1022.76	0	7.18252	7.45778	0.00469694	0.00134198	0.00156565	0	0.00156565	0.00178931	0
GPT-128	06. Jan 23	21.01	44.553	0.889	1.198	yes	7.14167	17.9701	4.13613	0.6535	7.55639	89.1108	7.16528	0.142416	14.44	1012.33	0.0373333	7.14167	7.54056	0.00826446	0	0.00146924	0	0	0	0.0020202
GPT-129	10. Jan 23	10.385	35.018	0.686	1.035	yes	7.0027	18.9278	1.42209	0.4805	5.92667	89.3319	6.99954	0.159422	13.4917	1009.95	0.012	7.0027	7.67611	0.0148951	0.00225683	0.00315956	0	0.0013541	0.00180546	0.00203114
GPT-130	13. Jan 23	8.589	32.792	0.481	0.943	yes	6.80591	19.685	0.665899	0.582	7.51722	84.8825	6.77792	-0.0591573	10.2756	997.257	0.0303889	6.80591	7.79472	0.0185836	0.00200904	0.00301356	0	0.00200904	0.00351582	0
GPT-131	17. Jan 23	19.725	36.839	0.446	0.985	yes	6.20916	20.654	0.817512	0.7185	2.3925	87.1758	6.40344	0.0613889	31.7139	980.224	0.0292778	6.20916	7.97417	0.0073616	0.00117786	0	0	0	0	0
GPT-132	20. Jan 23	10.0853	31.7655	0.35875	0.826	yes	6.15888	21.6626	0.723907	0.6295	1.34972	91.9828	6.29017	0.141955	11.6439	1014.92	0.006	6.15888	8.1225	0.0107945	0	0.00172712	0.00086356	0.00230282	0	0
GPT-133	24. Jan 23	33.754	44.293	0.613	1.222	yes	5.17544	18.0018	5.24896	0.859	2.15778	76.8322	5.2257	-0.0501676	16.7806	1039.24	0	5.17544	8.33667	0.00669678	0	0.00155739	0.00155739	0	0	0
GPT-134	26. Jan 23	16.45	38.213	0.424	0.974	no	5.29663	20.4259	4.03704	0.498	2.15361	93.2208	5.50921	0.0674719	14.1789	1021.93	0.00244444	5.29663	8.45028	NA	NA	NA	NA	NA	NA	NA
GPT-135	31. Jan 23	16.932	36.358	0.457	0.958	yes	5.1334	20.2658	2.68897	0.258	4.96333	85.1869	5.19614	-0.0529545	11.1428	1009.35	0.0376667	5.1334	8.74917	0.00800866	0.00140693	0.00162338	0	0.00162338	0.00097403	0
GPT-136	03. Feb 23	16.708	37.63	0.481	0.921	yes	5.19771	19.1077	3.82746	0.7895	6.32389	85.4531	5.17101	-0.0828652	14.9967	1013.68	0.0345556	5.19771	8.93806	0.00816434	0.00144851	0.00184356	0	0.00105346	0.00105346	0
GPT-137	07. Feb 23	25.923	37.294	0.618	1.031	yes	5.00156	18.9722	4.24502	0.2185	1.54472	78.3603	4.87983	-0.135222	75.545	1039.99	0	5.00156	9.19861	0.00695118	0.00193986	0.00113159	0	0	0	0
GPT-138	10. Feb 23	13.275	29.514	0.42	0.728	yes	4.41659	20.4585	3.16339	1.345	5.52833	85.8789	4.41551	-0.250112	27.3653	1028.42	0.00138889	4.41659	9.39944	0.00368947	0.00153728	0.00061491	0	0.00122982	0	0
GPT-139	15. Feb 23	17.552	35.415	0.461	0.79	yes	4.70131	19.6691	2.39328	0.64	2.86472	93.9061	5.03392	0.00859649	31.0214	1024.64	5.56e-05	4.70131	9.74278	0.00357739	0.00119246	0.00095397	0	0	0	0
GPT-140	17. Feb 23	10.7997	20.557	0.45425	0.7215	yes	4.47419	20.2715	2.08836	3.279	8.53611	87.1289	4.81278	-0.235722	14.4686	1008.26	0.0696111	4.47419	9.8825	0.00271493	0	0	0	0	0	0
GPT-141	21. Feb 23	9.954	18.414	0.247	0.387	yes	4.97931	19.8509	3.7713	3.01	7.73861	80.5353	5.27828	0.165333	77.4972	1013.23	5.56e-05	4.97931	10.1653	0.00223033	0	0	0	0	0	0
GPT-142	24. Feb 23	10.586	22.129	0.305	0.5	yes	4.95633	19.372	3.49368	1.98	4.74806	82.1461	5.27617	0.0471667	49.3192	998.177	0.0318333	4.95633	10.3797	0	0	0	0	0	0	0
GPT-143	28. Feb 23	19.082	31.669	0.342	0.619	yes	4.72237	17.829	5.80547	1.51	5.645	69.7603	5.08642	0.105251	120.829	1030.91	0	4.72237	10.6683	0.00096931	0	0	0	0	0	0
GPT-144	03. Mar 23	9.052	17.053	0.197	0.191	yes	4.6146	18.0485	5.36467	4.66	3.51972	85.53	4.93663	0.0390361	68.6147	1021.11	0	4.6146	10.8861	0	0	0	0	0	0	0
GPT-145	07. Mar 23	2.143	5.214	0.118	0.274	yes	4.5014	19.0418	5.04788	5.67	2.10444	73.615	4.81905	-0.284226	101.675	989.313	0.00888889	4.5014	11.1778	0	0	0	0	0	0	0
GPT-146	10. Mar 23	10.607	19.99	0.189	0.135	yes	3.80049	18.7556	4.89427	3.4	1.48139	79.6911	4.21715	0.400168	27.6414	992.174	0.00083333	3.80049	11.3972	0	0	0	0.00109493	0	0	0
GPT-147	14. Mar 23	2.053	3.427	0.124	0.296	yes	4.58643	19.5429	4.11886	7.52	6.05139	76.1772	4.917	0.082	65.9256	991.051	0.0334444	4.58643	11.6908	0	0	0	0	0	0	0
GPT-148	16. Mar 23	7.427	9.462	0.16	0.115	yes	4.56537	19.3521	3.82751	1.27	5.13361	59.0758	4.85581	0.285698	86.1856	1016.17	0	4.56537	11.8375	0	0	0	0.00056043	0	0	0
GPT-149	20. Mar 23	2.001	3.759	0.102	0.066	yes	5.0826	19.0615	3.6795	1.0225	7.23944	89.9581	5.38111	0.226889	29.2478	1014.57	0.0106667	5.0826	12.1314	0	0	0	0	0	0	0
GPT-150	24. Mar 23	0.4525	5.42075	0.08175	0.235	yes	5.18081	19.2237	3.81527	6.445	10.7917	76.9858	5.504	0.268389	124.161	996.234	0.0256667	5.18081	12.4247	0	0	0	0	0	0	0
GPT-151	28. Mar 23	22.401	18.688	0.271	0.222	yes	6.00727	18.1109	5.67164	1.125	4.22833	68.5347	6.20056	0.149435	138.498	1020.35	0	6.00727	12.7178	0	0	0	0.00043221	0	0	0
GPT-152	31. Mar 23	1.824	6.927	0.076	0.131	yes	6.29646	17.825	6.08686	0.535	10.2439	89.9578	6.72838	0.191006	72.1078	995.257	0.0220556	6.29646	12.9369	0	0	0	0.00027886	0	0	0
GPT-153	04. Apr 23	7.23	11.422	0.135	0.205	yes	6.68305	15.975	6.70509	0.455	4.56806	55.2742	6.81292	-0.0538202	186.241	1028.11	0	6.68305	13.2283	0	0	0	0.00068729	0	0	0
GPT-154	06. Apr 23	12.912	16.305	0.201	0.303	yes	7.11945	15.9835	7.428	0.48	6.735	58.7414	7.30944	0.0413889	227.755	1018.09	0	7.11945	13.3736	0	0	0	0.00049162	0	0	0
GPT-155	11. Apr 23	2.717	15.665	0.143	0.498	yes	6.23607	17.2205	8.16839	0.6105	7.43639	86.1403	6.63311	-0.0714444	69.6231	1006.63	0.0814444	6.23607	13.7347	0	0	0	0	0	0	0
GPT-156	12. Apr 23	6.423	18.954	0.198	0.599	yes	6.19151	18.1169	8.14691	0.224	7.47722	81.2997	6.50039	0.1055	89.4839	999.938	0.0416111	6.19151	13.8064	0	0	0	0.00021746	0	0	0
GPT-157	14. Apr 23	12.724	21.985	0.247	0.523	yes	6.81814	18.1783	8.16267	0.433	7.545	82.8517	7.196	0.0329444	135.351	1010.46	0.0108333	6.81814	13.9494	0	0	0	0.00040929	0	0	0
GPT-158	18. Apr 23	6.561	13.048	0.129	0.17	yes	8.1625	14.9185	7.45391	1.65	8.12278	65.0308	8.32172	0.0593284	183.271	1031.57	0	8.1625	14.2333	0	0	0	0.00035273	0	0	0
GPT-159	21. Apr 23	6.025	15.18	0.172	0.161	yes	9.21769	13.2085	7.82261	2.433	10.6172	65.4081	9.61643	0.0495918	259.776	1018.39	0	9.21769	14.4436	0	0	0	0	0	0	0
GPT-160	25. Apr 23	0.45075	13.2332	0.08525	0.068	yes	8.89427	14.0398	7.80019	1.16	6.04528	72.3383	9.05734	-0.106392	148.874	1007.38	0.00772222	8.89427	14.7206	0	0	0	0	0	0	0
GPT-161	28. Apr 23	2.065	13.852	0.092	0.106	yes	9.40854	13.8718	6.83852	0.9345	8.52056	69.8072	9.47678	0.162222	195.023	1013.63	0.00911111	9.40854	14.925	0	0	0	0.00012972	0	0	0
GPT-162	02. May 23	1.255	14.608	0.106	0.079	yes	10.1262	12.8545	6.98502	1.33	8.1475	62.3283	10.3946	0.130473	218.718	1021.95	0.00072222	10.1262	15.1917	0	0	0	0.00034305	0	0	0
GPT-163	05. May 23	0.326	16.59	0.092	0.126	yes	10.4489	12.5268	6.23747	2.305	8.19611	78.3236	10.5491	0.798828	197.389	1019.6	0.0217778	10.4489	15.3869	0	0	0	0.00052798	0	0	0
GPT-164	09. May 23	1.254	22.081	0.206	0.239	yes	10.2009	12.6513	7.24854	0.5665	15.3692	47.7022	10.535	0.0396045	296.777	1013.61	0	10.2009	15.6394	0	0	0	0.00091422	0	0	0
Parameters	Description	Notes
Sample title		GPT (Geomar Pier Time-series) = KF (Kiel Fjord Time-series)
date	Date of sampling
NO3*		μmol/L, analyzed colorimetrically using a continuous flow analyzer
Silicate*		μmol/L, analyzed colorimetrically using a continuous flow analyzer
NO2*		μmol/L, analyzed colorimetrically using a continuous flow analyzer
PO4*		μmol/L, analyzed colorimetrically using a continuous flow analyzer
Amplicon_data_available
Temp	Water temperature	provided by KIMOCC (Kiel Marine Organism Culture Centre)
salinity*		provided by KIMOCC (Kiel Marine Organism Culture Centre)
OX[ml/l]*	oxygen	provided by KIMOCC (Kiel Marine Organism Culture Centre)
Chl*	Chlorophyll (μg/L)
t	air temparature	provided by GEOMAR weather team
rh	Relative humidity	provided by GEOMAR weather team
sst	Sea surface temperature	provided by GEOMAR weather team
sealevel		provided by GEOMAR weather team
sol*	Incoming solar radiation in W/m2	provided by GEOMAR weather team
p*	Pressure reduced to NN	provided by GEOMAR weather team
rrds*	Rain rate from ship rain gauge	provided by GEOMAR weather team
temp.plus.sst*	Full water temperature data	temperature data compiled from KIMOCC data, GEOMAR weather team data, and our measurements for two dates. this temperature data was used for our statistical analysis
daylength*		daylength calculated by R tool "suncalc"
*: used in correlation analysis
