## Supplementary Data 2 for "Basin-scale dynamics and enrichment-enabled genomics of marine nitrifiers: seasonality, niches, interactions, and genomic uniqueness"

### Sheet: Sheet1
Supplementary Data 2: Metagenomes and metadata utilized in this manuscript. Aggregated across multiple published papers (referenced in the main text, with accession numbers and Bioprojected cited here), as well as the new metagenomes first reported here.
Run	BioProject	BioSample	Collection_Date	Ammonium	Chlorophyll	DOC	Nitrate	Phosphate	Salinity	Silicate	Temperature	Depth (m)	Size Fraction	Latitude	Longitude	Nitrosococcaceae_total_reads	Nitrosomonadaceae_total_reads	Nitrosopumilus_total_reads	Nitrospinaceae_total_reads	Nitrospiraceae_total_reads	Total Prokaryotic Reads	Nitrosococcaceae_relative_proportion	Nitrosomonadaceae_relative_proportion	Nitrosopumilus_relative_proportion	Nitrospinaceae_relative_proportion	Nitrospiraceae_relative_proportion
ERR2206754	PRJEB22997	SAMEA104408595	2014-06-09	0.36	2.63	198	0	0.01	6.744	4.19	11.261	1.42	>0.2	57.3057	20.0766	3	24	0	13	1	69292	4.3295e-05	0.00034636	0	0.000187612	1.44317e-05
ERR2206763	PRJEB22997	SAMEA104408604	2014-06-07	0.61	1.13	318	0.05	0.09	10.28	5.14	14.955	1.749	>0.2	54.2821	11.568	1	45	2	1	1	55130	1.81389e-05	0.000816252	3.62779e-05	1.81389e-05	1.81389e-05
ERR2206751	PRJEB22997	SAMEA104408592	2014-06-05	0.05	1.08	158	0	0.04	28.05	0.36	15.083	1.762	>0.2	58.1323	10	3	45	0	1	0	48683	6.16232e-05	0.000924347	0	2.05411e-05	0
ERR2206757	PRJEB22997	SAMEA104408598	2014-06-12	0.22	5.22	404	7085	0.1	2.442	9.38	10.684	1.769	>0.2	65.446	23.2973	2	26	30	1	1	26399	7.57604e-05	0.000984886	0.00113641	3.78802e-05	3.78802e-05
ERR2206772	PRJEB22997	SAMEA104408616	2014-06-16	0.56	1.89	190	0	0.17	6.742	14.73	11.752	1.909	>0.2	58.5849	18.2327	1	45	3	0	1	46940	2.13038e-05	0.000958671	6.39114e-05	0	2.13038e-05
ERR2206775	PRJEB22997	SAMEA104408613	2014-06-10	0.33	1.07	325	0	0.06	5.456	3.22	9.999	2.362	>0.2	61.7829	19.2952	1	14	11	16	1	39540	2.52908e-05	0.000354072	0.000278199	0.000404654	2.52908e-05
ERR2206766	PRJEB22997	SAMEA104408607	2014-06-04	0.4	1.22	334	0.05	0.15	8.325	0.7	12.895	2.794	>0.2	54.6979	12.7047	3	43	3	1	2	47451	6.32231e-05	0.000906198	6.32231e-05	2.10744e-05	4.21487e-05
ERR2206760	PRJEB22997	SAMEA104408601	2014-06-06	0.22	2.01	266	0	0.08	14.526	0.45	14.556	2.863	>0.2	56.867	11.4339	0	93	4	2	2	86410	0	0.00107626	4.62909e-05	2.31455e-05	2.31455e-05
ERR2206778	PRJEB22997	SAMEA104408619	2014-06-17	0.27	2.63	377	0	0.14	7.05	9	12.367	2.961	>0.2	57.1162	17.6642	2	11	1	1	1	30610	6.53381e-05	0.00035936	3.26691e-05	3.26691e-05	3.26691e-05
ERR2206769	PRJEB22997	SAMEA104408610	2014-06-08	0.41	0.81	319	0	0.22	7.577	8.95	14.02	2.999	>0.2	55.5659	16.3665	0	51	0	2	0	75122	0	0.000678896	0	2.66234e-05	0
ERR2206794	PRJEB22997	SAMEA104408692	2014-10-23	NA	NA	NA	NA	NA	16.276	NA	16.551	10	0.2-3	54.5381	10.0478	15	78	1	11	0	24529	0.000611521	0.00317991	4.07681e-05	0.000448449	0
ERR2206793	PRJEB22997	SAMEA104408691	2014-10-23	NA	NA	NA	NA	NA	16.276	NA	16.551	10	3	54.5381	10.0478	0	1	0	0	0	6866	0	0.000145645	0	0	0
ERR2206761	PRJEB22997	SAMEA104408602	2014-06-06	0.22	2.38	233	0	0.09	17.613	0.45	13.316	11.444	>0.2	56.867	11.4339	0	69	8	6	0	79437	0	0.000868613	0.000100709	7.55316e-05	0
ERR2206767	PRJEB22997	SAMEA104408608	2014-06-04	0.59	1.86	267	0.22	0.28	14.969	9.92	9.577	12.707	>0.2	54.6979	12.7047	1	19	26	25	0	26298	3.80257e-05	0.000722488	0.000988668	0.000950643	0
ERR2206764	PRJEB22997	SAMEA104408605	2014-06-07	0.52	2.33	272	0	0.09	14.676	4.45	12.168	16.251	>0.2	54.2821	11.568	3	73	15	8	0	46319	6.47682e-05	0.00157603	0.000323841	0.000172715	0
ERR2206768	PRJEB22997	SAMEA104408609	2014-06-04	0.33	1.37	268	1	0.47	16.415	12.9	9.026	19.302	>0.2	54.6979	12.7047	7	62	121	22	0	33916	0.000206392	0.00182805	0.00356764	0.000648661	0
ERR2206762	PRJEB22997	SAMEA104408603	2014-06-06	0.32	2.26	104	5.9	0.62	31.943	0.46	6.728	20.763	>0.2	56.867	11.4339	4	47	838	192	0	85221	4.69368e-05	0.000551507	0.00983326	0.00225297	0
ERR2206765	PRJEB22997	SAMEA104408606	2014-06-07	1.11	1.61	242	1.46	0.43	20.323	5.1	8.292	22.648	>0.2	54.2821	11.568	3	57	111	15	1	18471	0.000162417	0.00308592	0.00600942	0.000812084	5.41389e-05
ERR2206796	PRJEB22997	SAMEA104408694	2014-10-23	NA	NA	NA	NA	NA	25.082	NA	13.181	25	0.2-3	54.5381	10.0478	8	12	32	9	0	29677	0.000269569	0.000404354	0.00107828	0.000303265	0
ERR2206795	PRJEB22997	SAMEA104408693	2014-10-23	NA	NA	NA	NA	NA	25.082	NA	13.181	25	3	54.5381	10.0478	2	6	3	2	0	19704	0.000101502	0.000304507	0.000152253	0.000101502	0
ERR2206770	PRJEB22997	SAMEA104408611	2014-06-08	0.41	1.03	258	0.02	0.31	7.661	9.43	8.437	30.27	>0.2	55.5659	16.3665	0	23	4	17	2	42977	0	0.00053517	9.3073e-05	0.00039556	4.65365e-05
ERR2206776	PRJEB22997	SAMEA104408614	2014-06-10	0.28	1.33	182	0.07	0.05	5.462	3.53	5.01	33.872	>0.2	61.7829	19.2952	3	44	77	49	3	52957	5.66497e-05	0.000830863	0.00145401	0.000925279	5.66497e-05
ERR2206758	PRJEB22997	SAMEA104408599	2014-06-12	0.34	0.57	361	7015	0.02	3.04	33.39	1.7	42.3	>0.2	65.446	23.2973	8	183	425	11	10	47472	0.00016852	0.0038549	0.00895265	0.000231716	0.00021065
ERR2206777	PRJEB22997	SAMEA104408615	2014-06-10	0.94	0.98	312	2.66	0.59	5.566	8.05	2.548	55.767	>0.2	61.7829	19.2952	5	163	1152	87	5	56150	8.90472e-05	0.00290294	0.0205165	0.00154942	8.90472e-05
ERR2206779	PRJEB22997	SAMEA104408620	2014-06-17	0.94	0.07	319	0.11	0.86	7.304	9.66	4.14	55.857	>0.2	57.1162	17.6642	2	81	1052	252	0	39757	5.03056e-05	0.00203738	0.0264607	0.00633851	0
ERR2206773	PRJEB22997	SAMEA104408617	2014-06-16	0.6	0.07	142	0.78	0.93	7.248	12.41	3.484	60.549	>0.2	58.5849	18.2327	5	8	16	50	6	29299	0.000170654	0.000273047	0.000546094	0.00170654	0.000204785
ERR2206755	PRJEB22997	SAMEA104408596	2014-06-09	0.34	1.56	264	0	0.59	7.226	5.45	3.106	65.384	>0.2	57.3057	20.0766	0	14	3	4	1	26772	0	0.000522934	0.000112057	0.00014941	3.73525e-05
ERR2206771	PRJEB22997	SAMEA104408612	2014-06-08	1.64	0.11	248	6.31	2.88	15.73	47.12	6.827	66.629	>0.2	55.5659	16.3665	13	115	1839	423	4	59679	0.000217832	0.00192698	0.0308149	0.00708792	6.70253e-05
ERR2206774	PRJEB22997	SAMEA104408618	2014-06-16	3.37	0.11	176	0.87	3.3	9.221	46.68	4.772	76.534	>0.2	58.5849	18.2327	8	21	1132	167	2	139453	5.7367e-05	0.000150588	0.00811743	0.00119754	1.43417e-05
ERR2206759	PRJEB22997	SAMEA104408600	2014-06-12	0.22	0.59	336	4135	0.02	3.146	31.92	1.643	78.745	>0.2	65.446	23.2973	15	204	613	28	23	46998	0.000319163	0.00434061	0.0130431	0.00059577	0.000489383
ERR2206752	PRJEB22997	SAMEA104408593	2014-06-05	0.16	0.02	65	7.82	0.51	34.914	3.5	6.764	80.121	>0.2	58.1323	10	18	162	3054	397	3	60853	0.000295795	0.00266215	0.0501865	0.00652392	4.92991e-05
ERR2206780	PRJEB22997	SAMEA104408621	2014-06-17	0.08	0.21	289	5.85	2.95	8.902	5.74	4.718	85.673	>0.2	57.1162	17.6642	2	81	1255	288	3	45756	4.37101e-05	0.00177026	0.0274281	0.00629426	6.55652e-05
ERR2206798	PRJEB22997	SAMEA104408696	2014-10-18	0.179	NA	NA	NA	2.37	10.5491	42.9557	5.182	100	0.2	57.3228	20.0606	12	12	214	44	0	8678	0.00138281	0.00138281	0.0246601	0.00507029	0
ERR2206786	PRJEB22997	SAMEA104408624	2014-10-26	NA	NA	NA	NA	NA	10.9796	NA	5.4016	110	0.2-3	57.3222	20.0506	9	83	1496	294	1	31882	0.000282291	0.00260335	0.046923	0.0092215	3.13657e-05
ERR2206785	PRJEB22997	SAMEA104408623	2014-10-26	NA	NA	NA	NA	NA	10.9796	NA	5.4016	110	3	57.3222	20.0506	9	10	47	16	0	6943	0.00129627	0.0014403	0.00676941	0.00230448	0
ERR2206756	PRJEB22997	SAMEA104408597	2014-06-09	0.28	0	141	3.27	2.73	10.862	19.23	5.42	116.507	>0.2	57.3057	20.0766	19	114	3464	701	0	71800	0.000264624	0.00158774	0.0482451	0.00976323	0
ERR2206788	PRJEB22997	SAMEA104408626	2014-10-26	NA	NA	NA	NA	NA	11.282	NA	5.5524	120	0.2-3	57.3222	20.0506	6	25	1233	230	0	34912	0.000171861	0.000716086	0.0353174	0.00658799	0
ERR2206787	PRJEB22997	SAMEA104408625	2014-10-26	NA	NA	NA	NA	NA	11.282	NA	5.5524	120	3	57.3222	20.0506	3	8	124	26	0	12987	0.000231	0.000616001	0.00954801	0.002002	0
ERR2206797	PRJEB22997	SAMEA104408695	2014-10-18	1.302	NA	NA	NA	4.16	11.7173	60.197	5.7844	139	0.2	57.3228	20.0606	1	1	142	22	0	11405	8.76808e-05	8.76808e-05	0.0124507	0.00192898	0
ERR2206790	PRJEB22997	SAMEA104408628	2014-10-26	NA	NA	NA	NA	NA	11.7535	NA	5.7572	140	0.2-3	57.3222	20.0506	0	5	814	58	0	26273	0	0.000190309	0.0309824	0.00220759	0
ERR2206789	PRJEB22997	SAMEA104408627	2014-10-26	NA	NA	NA	NA	NA	11.7535	NA	5.7572	140	3	57.3222	20.0506	1	2	33	20	3	19597	5.10282e-05	0.000102056	0.00168393	0.00102056	0.000153085
ERR2206792	PRJEB22997	SAMEA104408630	2014-10-26	NA	NA	NA	NA	NA	12.1052	NA	5.9004	200	0.2-3	57.3222	20.0506	1	11	1557	161	0	37807	2.64501e-05	0.000290951	0.0411829	0.00425847	0
ERR2206791	PRJEB22997	SAMEA104408629	2014-10-26	NA	NA	NA	NA	NA	12.1052	NA	5.9004	200	3	57.3222	20.0506	2	2	95	38	0	21696	9.21829e-05	9.21829e-05	0.00437869	0.00175147	0
ERR2206753	PRJEB22997	SAMEA104408594	2014-06-05	0.11	0.02	75	9.99	0.74	35.081	4.22	6.977	241.725	>0.2	58.1323	10	8	203	2494	579	2	41904	0.000190913	0.00484441	0.059517	0.0138173	4.77281e-05
ERR3772659	PRJEB34883	SAMEA6236694	2015-08-23	0.071	2.649	461.2	0	0.094	5.612	14.977	18.83	1.7	>0.2	57.8135	22.6465	0	25	3	2	2	47134	0	0.000530403	6.36483e-05	4.24322e-05	4.24322e-05
ERR3773682	PRJEB34883	SAMEA6236704	2015-08-30	0.08	1.725	358.15	0	0	5.106	8.263	17.08	1.8	>0.2	61.7831	19.2935	4	14	0	2	0	43033	9.29519e-05	0.000325332	0	4.6476e-05	0
ERR3773637	PRJEB34883	SAMEA6236697	2015-08-25	-0.08	3.64	393.5	0	0.14	5.863	6.291	18.49	1.8	>0.2	59.4921	24.5681	1	13	0	0	1	30185	3.3129e-05	0.000430677	0	0	3.3129e-05
ERR3761424	PRJEB34883	SAMEA6236700	2015-08-27	-0.04	3.709	514.3	0	0.093	4.464	5.211	18.45	1.8	>0.2	60.2177	26.2493	3	27	0	1	4	40422	7.4217e-05	0.000667953	0	2.4739e-05	9.8956e-05
ERR3772596	PRJEB34883	SAMEA6236685	2015-08-19	-0.152	1.136	329.05	0	0.634	8.056	14.326	9.63	1.9	>0.2	54.3154	16.1177	2	177	955	166	4	46586	4.29314e-05	0.00379942	0.0204997	0.0035633	8.58627e-05
ERR3772600	PRJEB34883	SAMEA6236687	2015-08-19	0.074	2.517	349.5	0.304	0.634	7.626	14.558	11.67	1.9	>0.2	54.7593	17.2379	5	118	782	197	0	44138	0.000113281	0.00267343	0.0177172	0.00446327	0
ERR3761419	PRJEB34883	SAMEA6236688	2015-08-20	0.029	2.219	323.75	0	0.352	7.544	13.442	12.95	1.9	>0.2	54.8517	18.0012	4	77	383	73	2	40106	9.97357e-05	0.00191991	0.00954969	0.00182018	4.98679e-05
ERR3772662	PRJEB34883	SAMEA6236696	2015-08-24	0.057	3.477	534.95	0	0.117	5.722	13.907	19.14	1.9	>0.2	57.6815	24.263	2	26	5	6	2	48296	4.14113e-05	0.000538347	0.000103528	0.000124234	4.14113e-05
ERR3773633	PRJEB34883	SAMEA6236708	2015-09-01	0.08	3.146	346.85	0	0.35	7.072	11.232	18.45	1.9	>0.2	56.5969	16.3242	0	17	3	0	3	46461	0	0.000365898	6.45703e-05	0	6.45703e-05
ERR3772628	PRJEB34883	SAMEA6236689	2015-08-20	0.255	9.313	374.65	0	0.305	7.165	18.651	20.65	1.9	>0.2	54.5824	18.6289	3	10	0	1	0	54007	5.55484e-05	0.000185161	0	1.85161e-05	0
ERR3761422	PRJEB34883	SAMEA6236690	2015-08-21	0.127	4.166	347.6	0	0.305	7.133	8.465	18.67	1.9	>0.2	55.6844	21.0108	1	26	0	2	1	50384	1.98476e-05	0.000516037	0	3.96951e-05	1.98476e-05
ERR3772657	PRJEB34883	SAMEA6236693	2015-08-22	-0.014	1.402	481.65	1.501	0.141	6.973	9.953	18.61	1.9	>0.2	57.3054	20.0761	2	20	0	4	2	49878	4.00978e-05	0.000400978	0	8.01957e-05	4.00978e-05
ERR3764362	PRJEB34883	SAMEA6236735	2014-12-16	0.945347	0.422	347.5	2.28767	0.998051	7.37	10.8769	6.2	2	0.2-3	56.9384	17.062	8	72	880	231	3	27389	0.000292088	0.00262879	0.0321297	0.00843404	0.000109533
ERR3763015	PRJEB34883	SAMEA6236720	2013-05-07	0.478387	1.6028	349.42	0.213679	0.270514	7.04	12.2403	5.4	2	0.2-3	56.9384	17.062	1	141	571	158	9	25421	3.93376e-05	0.00554659	0.0224617	0.00621533	0.000354038
ERR3763261	PRJEB34883	SAMEA6236729	2014-03-12	0.594917	0.4444	332.917	2.55803	0.775158	7.15	14.6194	4	2	0.2-3	56.9384	17.062	8	106	457	124	4	25626	0.000312183	0.00413642	0.0178335	0.00483884	0.000156091
ERR3763021	PRJEB34883	SAMEA6236728	2014-01-09	0.495764	0.7544	355.83	2.24397	0.747474	7.04	13.5497	5.4	2	0.2-3	56.9384	17.062	1	82	454	123	27	22062	4.53268e-05	0.0037168	0.0205784	0.0055752	0.00122382
ERR3764908	PRJEB34883	SAMEA6236715	2014-11-20	1.2642	2.954	NA	0.910449	0.221474	6.38	10.176	9.7	2	0.2-3	56.9384	17.062	3	65	443	74	1	22449	0.000133636	0.00289545	0.0197336	0.00329636	4.45454e-05
ERR3763013	PRJEB34883	SAMEA6236717	2013-04-03	0.528815	2.1348	357.364	3.21146	0.609053	6.82	15.3847	2.2	2	0.2-3	56.9384	17.062	3	117	292	45	0	22307	0.000134487	0.00524499	0.0130901	0.0020173	0
ERR3763020	PRJEB34883	SAMEA6236727	2013-10-31	0.679905	1.4696	355.954	1.46322	0.409111	7.15	10.8598	8.5	2	0.2-3	56.9384	17.062	1	88	226	48	1	24805	4.03145e-05	0.00354767	0.00911107	0.00193509	4.03145e-05
ERR3763011	PRJEB34883	SAMEA6236718	2013-04-16	0.35695	4.8364	347.469	0.150056	0.387579	6.93	15.7414	3.1	2	0.2-3	56.9384	17.062	1	68	84	28	0	20547	4.86689e-05	0.00330949	0.00408819	0.00136273	0
ERR3761395	PRJEB34883	SAMEA6236719	2013-04-22	0.392645	2.4512	345.753	0.425157	0.498316	7.15	15.7082	3.3	2	0.2-3	56.9384	17.062	3	71	84	52	1	21902	0.000136974	0.00324171	0.00383527	0.00237421	4.56579e-05
ERR3763014	PRJEB34883	SAMEA6236716	2013-01-23	1.01986	0.3776	346.576	3.29174	0.609053	6.82	13.6623	3.1	2	0.2-3	56.9384	17.062	0	74	58	39	0	33713	0	0.002195	0.0017204	0.00115682	0
ERR3764907	PRJEB34883	SAMEA6236733	2014-08-20	0.604069	1.5144	394.167	0.749882	0.500952	6.82	NA	11.7	2	0.2-3	56.9384	17.062	1	86	56	29	2	29307	3.41215e-05	0.00293445	0.00191081	0.000989525	6.82431e-05
ERR3763022	PRJEB34883	SAMEA6236730	2014-04-08	0.54534	3.0504	363.333	0.91941	0.581368	6.93	13.8469	4.7	2	0.2-3	56.9384	17.062	0	9	31	2	0	10945	0	0.000822293	0.00283234	0.000182732	0
ERR3761398	PRJEB34883	SAMEA6236726	2013-10-03	1.31732	2.4264	374.029	0.255392	0.116889	6.6	9.78107	13.5	2	0.2-3	56.9384	17.062	0	56	10	2	0	25413	0	0.0022036	0.000393499	7.86999e-05	0
ERR3763023	PRJEB34883	SAMEA6236714	2014-05-06	0.54534	2.0072	NA	0.334935	0.498316	6.93	13.8469	6.6	2	0.2-3	56.9384	17.062	0	11	10	4	1	15296	0	0.000719142	0.000653766	0.000261506	6.53766e-05
ERR3764361	PRJEB34883	SAMEA6236734	2014-09-16	1.41293	1.5988	395.417	0.254496	0.110737	6.82	6.912	16.2	2	0.2-3	56.9384	17.062	0	19	1	10	0	20835	0	0.000911927	4.79962e-05	0.000479962	0
ERR3763012	PRJEB34883	SAMEA6236723	2013-08-01	0.613508	2.992	411.284	0.24834	0.0553684	6.6	7.74516	18.1	2	0.2-3	56.9384	17.062	1	15	1	0	1	30650	3.26264e-05	0.000489396	3.26264e-05	0	3.26264e-05
ERR3761396	PRJEB34883	SAMEA6236724	2013-08-15	0.731102	1.9848	373.371	0.19751	0.150286	6.71	10.5971	17.6	2	0.2-3	56.9384	17.062	1	17	0	0	0	22573	4.43007e-05	0.000753112	0	0	0
ERR3761399	PRJEB34883	SAMEA6236722	2013-07-05	0.475933	1.7764	371.538	0.21656	0.11373	6.71	7.3216	15.2	2	0.2-3	56.9384	17.062	2	24	0	0	0	32725	6.11154e-05	0.000733384	0	0	0
ERR3761414	PRJEB34883	SAMEA6236725	2013-09-05	0.497019	1.696	379.741	0.230893	0.0584444	6.71	5.89056	17.6	2	0.2-3	56.9384	17.062	1	23	0	6	0	28565	3.50079e-05	0.000805181	0	0.000210047	0
ERR3763010	PRJEB34883	SAMEA6236721	2013-06-05	0.366103	1.0424	359.879	0.175269	0.0914783	6.82	10.105	11.2	2	0.2-3	56.9384	17.062	0	12	0	1	0	31496	0	0.000381001	0	3.17501e-05	0
ERR3764360	PRJEB34883	SAMEA6236731	2014-06-04	0.396611	2.3892	379.167	0.271364	0.332211	6.93	NA	10.6	2	0.2-3	56.9384	17.062	0	13	0	1	0	18348	0	0.000708524	0	5.45019e-05	0
ERR3761397	PRJEB34883	SAMEA6236732	2014-07-09	0.32167	2.9512	390.833	0.235921	0.0276842	6.71	11.7867	17.8	2	0.2-3	56.9384	17.062	0	23	0	0	1	21779	0	0.00105606	0	0	4.59158e-05
ERR3761417	PRJEB34883	SAMEA6236712	2015-09-03	0.067	6.308	412.25	0	0.947	7.216	34.238	18.63	2	>0.2	53.9593	14.3217	2	27	2	0	1	47341	4.22467e-05	0.00057033	4.22467e-05	0	2.11233e-05
ERR3773639	PRJEB34883	SAMEA6236705	2015-08-30	0.839	3.411	324.8	4.108	0.748	5.246	25.545	17.58	2	>0.2	61.0018	19.0039	1	21	1	6	1	49398	2.02437e-05	0.000425118	2.02437e-05	0.000121462	2.02437e-05
ERR3761420	PRJEB34883	SAMEA6236711	2015-09-02	-0.107	1.87	324.8	0	0.208	7.925	12.143	17.73	2	>0.2	54.9141	13.8386	2	35	0	10	0	49322	4.05499e-05	0.000709622	0	0.000202749	0
ERR3773631	PRJEB34883	SAMEA6236707	2015-08-31	-0.053	2.583	337.45	0	0.047	6.288	9.384	17.5	2	>0.2	57.987	16.9491	0	16	0	1	1	30958	0	0.000516829	0	3.23018e-05	3.23018e-05
ERR3773632	PRJEB34883	SAMEA6236701	2015-08-27	0.107	6.165	404.2	0	0.676	5.451	9.202	18.52	2	>0.2	60.0652	24.8036	0	10	0	1	1	23892	0	0.00041855	0	4.1855e-05	4.1855e-05
ERR3773634	PRJEB34883	SAMEA6236699	2015-08-26	0.16	3.282	497.8	0	0.07	4.248	5.258	18.73	2	>0.2	59.495	27.7962	2	15	0	1	2	35181	5.68489e-05	0.000426367	0	2.84244e-05	5.68489e-05
ERR3772658	PRJEB34883	SAMEA6236692	2015-08-22	0.042	2.043	356.75	0	0.164	6.858	14.14	16.57	2.1	>0.2	57.0614	21.1599	4	26	5	3	0	39228	0.000101968	0.000662792	0.00012746	7.6476e-05	0
ERR3772598	PRJEB34883	SAMEA6236691	2015-08-21	0.085	2.734	369.75	0	0.117	7.171	8.093	18.49	2.1	>0.2	56.3821	20.8346	3	34	0	1	0	45952	6.52855e-05	0.000739903	0	2.17618e-05	0
ERR3773635	PRJEB34883	SAMEA6236709	2015-09-02	-0.013	1.813	325	0	0.231	7.386	11.905	17.76	2.1	>0.2	55.9388	14.9345	0	35	0	12	3	46913	0	0.000746062	0	0.000255793	6.39482e-05
ERR3761426	PRJEB34883	SAMEA6236695	2015-08-23	0.652	1.947	461.9	0	0.141	5.548	10.14	17.03	2.2	>0.2	57.0543	23.8214	1	51	5	8	1	65392	1.52924e-05	0.000779912	7.6462e-05	0.000122339	1.52924e-05
ERR3761416	PRJEB34883	SAMEA6236706	2015-08-31	0.533	3.772	336.5	0	0.164	5.924	6.493	18.54	2.2	>0.2	58.5837	18.2316	0	10	0	1	0	28109	0	0.000355758	0	3.55758e-05	0
ERR3773638	PRJEB34883	SAMEA6236703	2015-08-29	0.133	1.639	320.6	0	-0.023	5.137	7.606	16.92	2.3	>0.2	62.4157	19.4149	1	47	2	12	1	54990	1.81851e-05	0.000854701	3.63702e-05	0.000218221	1.81851e-05
ERR3773684	PRJEB34883	SAMEA6236702	2015-08-28	-0.107	2.394	321.65	0	-0.023	5.23	8.122	17.41	2.3	>0.2	59.8751	19.3582	3	8	2	2	1	40500	7.40741e-05	0.000197531	4.93827e-05	4.93827e-05	2.46914e-05
ERR3772663	PRJEB34883	SAMEA6236698	2015-08-26	-0.027	3.993	458.15	0	0.047	4.431	7.934	18.57	2.3	>0.2	59.5906	26.4986	2	7	1	0	3	25600	7.8125e-05	0.000273438	3.90625e-05	0	0.000117188
ERR3772597	PRJEB34883	SAMEA6236684	2015-08-18	-0.024	1.646	350.8	0	0.587	7.892	14.465	13.46	2.7	>0.2	54.1756	15.1784	4	103	337	42	3	49885	8.01844e-05	0.00206475	0.00675554	0.000841936	6.01383e-05
ERR3765037	PRJEB34883	SAMEA6236682	2015-08-18	-0.038	3.874	NA	0	0.448	8.327	18.186	18.35	2.8	>0.2	54.4412	13.7264	6	48	35	6	1	52365	0.00011458	0.000916643	0.000668385	0.00011458	1.90967e-05
ERR3761423	PRJEB34883	SAMEA6236680	2015-08-17	0.118	1.844	NA	0.073	0.138	8.617	10.977	15.68	3	>0.2	54.4638	12.2799	3	54	54	14	2	46635	6.43294e-05	0.00115793	0.00115793	0.000300204	4.28862e-05
ERR3761415	PRJEB34883	SAMEA6236713	2015-09-03	0.013	1.426	316.35	0	0.439	8.679	9.952	16.9	3	>0.2	54.5073	12.9552	2	47	5	7	2	43312	4.61766e-05	0.00108515	0.000115441	0.000161618	4.61766e-05
ERR3773636	PRJEB34883	SAMEA6236710	2015-09-02	0.053	1.879	322	0	0.185	7.659	11.714	17.81	3	>0.2	55.4066	14.5356	2	73	3	24	0	63165	3.16631e-05	0.0011557	4.74947e-05	0.000379957	0
ERR3765014	PRJEB34883	SAMEA6236683	2015-08-18	0.118	5.145	354.7	0	0.566	8.061	21.07	20.07	3	>0.2	53.9593	14.3221	1	44	2	0	1	50742	1.97075e-05	0.000867132	3.94151e-05	0	1.97075e-05
ERR3773796	PRJEB34883	SAMEA6236686	2015-08-19	0.061	2.359	332.1	0	0.493	7.802	14.698	13.64	3.7	>0.2	54.5687	16.4872	3	106	289	62	0	47590	6.30385e-05	0.00222736	0.0060727	0.0013028	0
ERR3761427	PRJEB34883	SAMEA6236681	2015-08-18	-0.166	3.013	NA	0.425	0.295	8.459	13.767	18.31	4	>0.2	54.5351	13.7696	3	55	40	12	0	60584	4.9518e-05	0.00090783	0.00066024	0.000198072	0
ERR770977	PRJEB8682	SAMEA3275573	NA	NA	NA	NA	NA	NA	14.253	NA	13.994	0.8	>0.2	54.5295	10.0393	0	0	0	0	0	1177	0	0	0	0	0
ERR771015	PRJEB8682	SAMEA3282984	NA	NA	NA	NA	NA	NA	5.63	NA	10.5	2	>0.2	59.8822	23.2538	0	0	0	0	0	997	0	0	0	0	0
SRR2053299	PRJNA273799	SAMN03351414	2012-11-05	1.08	1.29	337.73	0.9	NA	6.2	15.16	6.6	2	0.2-3	56.9308	17.0607	0	49	98	14	2	14198	0	0.00345119	0.00690238	0.000986054	0.000140865
SRR2053293	PRJNA273799	SAMN03351406	2012-10-01	0.64	1.36	341.71	0.39	NA	6.4	13.41	9.6	2	0.2-3	56.9308	17.0607	2	62	85	25	1	26016	7.68758e-05	0.00238315	0.00326722	0.000960947	3.84379e-05
SRR2053273	PRJNA273799	SAMN03351358	2012-03-14	0.36	0.92	335.8	3.28	NA	6.7	5.82	3.2	2	0.2-3	56.9308	17.0607	0	22	77	35	0	4158	0	0.005291	0.0185185	0.00841751	0
SRR2053301	PRJNA273799	SAMN03351416	2012-11-28	3.17	1.68	332.32	0.75	NA	6.4	9.86	6.6	2	0.2-3	56.9308	17.0607	1	29	64	11	0	10456	9.56389e-05	0.00277353	0.00612089	0.00105203	0
SRR2053295	PRJNA273799	SAMN03351361	2012-04-03	0.92	3.02	338.98	2.5	NA	6.5	6.66	3.1	2	0.2-3	56.9308	17.0607	0	8	42	12	0	4796	0	0.00166806	0.0087573	0.00250208	0
SRR2053284	PRJNA273799	SAMN03351360	2012-03-28	0.66	1.68	334.31	2.44	NA	6.5	8.56	3.7	2	0.2-3	56.9308	17.0607	2	8	22	5	0	4287	0.000466527	0.00186611	0.00513179	0.00116632	0
SRR2053294	PRJNA273799	SAMN03351407	2012-10-04	0.64	1.49	353.07	0.13	NA	6.3	12.62	10	2	0.2-3	56.9308	17.0607	3	12	22	7	0	6280	0.000477707	0.00191083	0.00350318	0.00111465	0
SRR2053303	PRJNA273799	SAMN03351363	2012-04-16	0.46	2.76	338.39	0.58	NA	6.7	4.8	4	2	0.2-3	56.9308	17.0607	0	2	15	27	1	7374	0	0.000271223	0.00203417	0.00366151	0.000135612
SRR2053296	PRJNA273799	SAMN03351409	2012-10-15	0.76	2.01	347.46	0.2	NA	6.2	12.31	9.7	2	0.2-3	56.9308	17.0607	1	30	12	10	0	20314	4.92271e-05	0.00147681	0.000590726	0.000492271	0
SRR2053305	PRJNA273799	SAMN03351365	2012-04-23	0.95	4.13	336.85	0.18	NA	6.7	12.43	4.1	2	0.2-3	56.9308	17.0607	0	3	7	6	0	2418	0	0.00124069	0.00289495	0.00248139	0
SRR2053300	PRJNA273799	SAMN03351415	2012-11-23	1.7	0.77	333.8	1.83	NA	6.5	15.61	6.1	2	0.2-3	56.9308	17.0607	0	2	2	1	0	1122	0	0.00178253	0.00178253	0.000891266	0
SRR2053307	PRJNA273799	SAMN03351371	2012-05-16	0.46	1.5	345	0.22	NA	6.4	18.01	7.5	2	0.2-3	56.9308	17.0607	0	8	2	3	0	5203	0	0.00153757	0.000384394	0.00057659	0
SRR2053297	PRJNA273799	SAMN03351411	2012-10-22	0.4	2.16	348.99	0.25	NA	6.2	11.5	9.8	2	0.2-3	56.9308	17.0607	0	14	2	4	0	8981	0	0.00155885	0.000222692	0.000445385	0
SRR2053274	PRJNA273799	SAMN03351375	2012-05-31	0.5	2.45	343.22	0.16	NA	6.5	14.34	10	2	0.2-3	56.9308	17.0607	0	5	0	0	0	8218	0	0.000608421	0	0	0
SRR2053275	PRJNA273799	SAMN03351376	2012-06-04	0.05	2.51	337.48	0.49	NA	6.5	10.21	9	2	0.2-3	56.9308	17.0607	0	6	0	0	0	2131	0	0.00281558	0	0	0
SRR2053276	PRJNA273799	SAMN03351378	2012-06-13	0	1.1	326.99	0.46	NA	6.5	7.94	12.5	2	0.2-3	56.9308	17.0607	0	20	0	2	0	8914	0	0.00224366	0	0.000224366	0
SRR2053278	PRJNA273799	SAMN03351381	2012-06-28	0	2.55	330.97	0.66	NA	6.4	17.7	12.8	2	0.2-3	56.9308	17.0607	0	7	0	0	0	5789	0	0.00120919	0	0	0
SRR2053279	PRJNA273799	SAMN03351383	2012-07-05	0.27	2.61	349.3	0.26	NA	6.5	13.92	14	2	0.2-3	56.9308	17.0607	0	16	0	5	0	8475	0	0.00188791	0	0.000589971	0
SRR2053280	PRJNA273799	SAMN03351374	2012-05-28	1	0.85	339.82	0.27	NA	6.5	23.49	11	2	0.2-3	56.9308	17.0607	0	4	0	0	0	4784	0	0.00083612	0	0	0
SRR2053281	PRJNA273799	SAMN03351386	2012-07-17	0.22	2.56	357.9	0.19	NA	6.2	10.51	16	2	0.2-3	56.9308	17.0607	0	0	0	0	0	3138	0	0	0	0	0
SRR2053282	PRJNA273799	SAMN03351390	2012-08-02	0.59	2.55	1710.67	0.2	NA	6.2	17.78	17	2	0.2-3	56.9308	17.0607	0	2	0	1	0	6550	0	0.000305344	0	0.000152672	0
SRR2053283	PRJNA273799	SAMN03351391	2012-08-06	0.45	2.59	456.3	0.22	NA	6.2	13.1	17.3	2	0.2-3	56.9308	17.0607	0	10	0	0	0	3583	0	0.00279096	0	0	0
SRR2053285	PRJNA273799	SAMN03351393	2012-08-13	0.41	4.21	382.44	0.32	NA	6.2	14.87	18.2	2	0.2-3	56.9308	17.0607	0	6	0	0	0	11438	0	0.000524567	0	0	0
SRR2053286	PRJNA273799	SAMN03351395	2012-08-20	0.54	2.91	370.93	0.29	NA	6.2	12.58	18.4	2	0.2-3	56.9308	17.0607	0	12	0	1	0	15378	0	0.000780336	0	6.5028e-05	0
SRR2053288	PRJNA273799	SAMN03351397	2012-08-28	0.54	2.51	367.61	0.25	NA	6.1	13.21	16.7	2	0.2-3	56.9308	17.0607	1	4	0	8	0	8426	0.00011868	0.000474721	0	0.000949442	0
SRR2053289	PRJNA273799	SAMN03351399	2012-09-03	2.16	2.61	370.24	0.26	NA	6.2	7.49	16.2	2	0.2-3	56.9308	17.0607	0	3	0	3	0	4774	0	0.000628404	0	0.000628404	0
SRR2053298	PRJNA273799	SAMN03351413	2012-10-28	3.06	2.68	352.56	0.24	NA	6.2	11.35	7.4	2	0.2-3	56.9308	17.0607	0	3	0	0	0	5108	0	0.000587314	0	0	0
SRR2053304	PRJNA273799	SAMN03351364	2012-04-19	1.29	1.02	331.46	0.21	NA	6.7	18.4	4.4	2	0.2-3	56.9308	17.0607	0	3	0	6	0	12380	0	0.000242326	0	0.000484653	0
SRR2053306	PRJNA273799	SAMN03351369	2012-05-07	0.83	2.79	341.61	0.12	NA	6.6	19.38	5.6	2	0.2-3	56.9308	17.0607	0	16	0	2	0	25225	0	0.000634291	0	7.92864e-05	0
SRR2053308	PRJNA273799	SAMN03351372	2012-05-21	0.42	0.94	352.63	0.15	NA	6.5	23.39	8	2	0.2-3	56.9308	17.0607	0	3	0	0	0	3936	0	0.000762195	0	0	0
SRR3727515	PRJNA322246	SAMN05150075	2011-06-14	NA	NA	NA	NA	NA	NA	NA	NA	1	3.0-200	58.82	17.63	0	0	12	0	0	17955	0	0	0.000668338	0	0
SRR3727505	PRJNA322246	SAMN05150083	2011-07-20	NA	NA	NA	NA	NA	NA	NA	NA	1	3.0-200	58.82	17.63	0	6	0	0	0	16719	0	0.000358873	0	0	0
SRR3727509	PRJNA322246	SAMN05150087	2011-08-03	NA	NA	NA	NA	NA	NA	NA	NA	1	3.0-200	58.82	17.63	0	0	0	0	0	11764	0	0	0	0	0
SRR3727513	PRJNA322246	SAMN05150091	2011-08-17	NA	NA	NA	NA	NA	NA	NA	NA	1	3.0-200	58.82	17.63	0	0	0	1	0	19987	0	0	0	5.00325e-05	0
SRR3727523	PRJNA322246	SAMN05150079	2011-06-29	NA	NA	NA	NA	NA	NA	NA	NA	1	3.0-200	58.82	17.63	0	0	0	0	0	31931	0	0	0	0	0
SRR3745603	PRJNA322246	SAMN05150083	2011-07-20	NA	NA	NA	NA	NA	NA	NA	NA	1	3.0-200	58.82	17.63	0	0	0	0	0	79	0	0	0	0	0
SRR3745607	PRJNA322246	SAMN05150075	2011-06-14	NA	NA	NA	NA	NA	NA	NA	NA	1	3.0-200	58.82	17.63	0	0	0	0	0	174	0	0	0	0	0
SRR3745610	PRJNA322246	SAMN05150095	2011-08-30	NA	NA	NA	NA	NA	NA	NA	NA	1	3.0-200	58.82	17.63	0	0	0	0	0	97	0	0	0	0	0
SRR3727518	PRJNA322246	SAMN05150095	2011-08-30	NA	NA	NA	NA	NA	NA	NA	NA	1	3.0-200	58.82	17.63	0	2	0	6	1	13547	0	0.000147634	0	0.000442902	7.38171e-05
SRR3727522	PRJNA322246	SAMN05150078	2011-06-29	NA	NA	NA	NA	NA	NA	NA	NA	1	0.8-3	58.82	17.63	0	33	0	0	0	33584	0	0.000982611	0	0	0
SRR3727526	PRJNA322246	SAMN05150082	2011-07-20	NA	NA	NA	NA	NA	NA	NA	NA	1	0.8-3	58.82	17.63	2	21	0	1	0	36592	5.46568e-05	0.000573896	0	2.73284e-05	0
SRR3745336	PRJNA322246	SAMN05150074	2011-06-14	NA	NA	NA	NA	NA	NA	NA	NA	1	0.8-3	58.82	17.63	0	2	0	0	0	740	0	0.0027027	0	0	0
SRR3745606	PRJNA322246	SAMN05150090	2011-08-17	NA	NA	NA	NA	NA	NA	NA	NA	1	0.8-3	58.82	17.63	0	0	0	0	0	220	0	0	0	0	0
SRR3745609	PRJNA322246	SAMN05150094	2011-08-30	NA	NA	NA	NA	NA	NA	NA	NA	1	0.8-3	58.82	17.63	0	0	0	0	0	293	0	0	0	0	0
SRR3727512	PRJNA322246	SAMN05150090	2011-08-17	NA	NA	NA	NA	NA	NA	NA	NA	1	0.8-3	58.82	17.63	2	14	0	6	1	43232	4.6262e-05	0.000323834	0	0.000138786	2.3131e-05
SRR3727504	PRJNA322246	SAMN05150074	2011-06-14	NA	NA	NA	NA	NA	NA	NA	NA	1	0.8-3	58.82	17.63	1	31	0	0	2	41501	2.40958e-05	0.00074697	0	0	4.81916e-05
SRR3727503	PRJNA322246	SAMN05150073	2011-06-14	NA	NA	NA	NA	NA	NA	NA	NA	1	0.1-0.8	58.82	17.63	0	85	5	0	0	80462	0	0.0010564	6.21411e-05	0	0
SRR3727507	PRJNA322246	SAMN05150085	2011-08-03	NA	NA	NA	NA	NA	NA	NA	NA	1	0.1-0.8	58.82	17.63	0	35	1	1	0	100535	0	0.000348137	9.94678e-06	9.94678e-06	0
SRR3727516	PRJNA322246	SAMN05150093	2011-08-30	NA	NA	NA	NA	NA	NA	NA	NA	1	0.1-0.8	58.82	17.63	1	55	1	10	2	69615	1.43647e-05	0.00079006	1.43647e-05	0.000143647	2.87294e-05
SRR3727511	PRJNA322246	SAMN05150089	2011-08-17	NA	NA	NA	NA	NA	NA	NA	NA	1	0.1-0.8	58.82	17.63	0	74	1	9	6	93729	0	0.00078951	1.06691e-05	9.60215e-05	6.40143e-05
SRR3727508	PRJNA322246	SAMN05150086	2011-08-03	NA	NA	NA	NA	NA	NA	NA	NA	1	0.1-0.8	58.82	17.63	1	2	0	0	0	24145	4.14164e-05	8.28329e-05	0	0	0
SRR3727521	PRJNA322246	SAMN05150077	2011-06-29	NA	NA	NA	NA	NA	NA	NA	NA	1	0.1-0.8	58.82	17.63	0	43	0	1	0	105727	0	0.000406708	0	9.45832e-06	0
SRR3745605	PRJNA322246	SAMN05150089	2011-08-17	NA	NA	NA	NA	NA	NA	NA	NA	1	0.1-0.8	58.82	17.63	0	0	0	0	0	553	0	0	0	0	0
SRR3745608	PRJNA322246	SAMN05150093	2011-08-30	NA	NA	NA	NA	NA	NA	NA	NA	1	0.1-0.8	58.82	17.63	0	0	0	0	0	493	0	0	0	0	0
SRR3745613	PRJNA322246	SAMN05150081	2011-07-20	NA	NA	NA	NA	NA	NA	NA	NA	1	0.1-0.8	58.82	17.63	0	0	0	0	0	323	0	0	0	0	0
SRR3727525	PRJNA322246	SAMN05150081	2011-07-20	NA	NA	NA	NA	NA	NA	NA	NA	1	0.1-0.8	58.82	17.63	1	22	0	2	1	53676	1.86303e-05	0.000409867	0	3.72606e-05	1.86303e-05
SRR3727517	PRJNA322246	SAMN05150094	2011-08-30	NA	NA	NA	NA	NA	NA	NA	NA	1	0.1-0.8	58.82	17.63	3	53	0	10	2	41411	7.24445e-05	0.00127985	0	0.000241482	4.82963e-05
SRR3727506	PRJNA322246	SAMN05150084	2011-07-20	NA	NA	NA	NA	NA	NA	NA	NA	1	<0.1	58.82	17.63	0	1	0	0	0	525	0	0.00190476	0	0	0
SRR3727510	PRJNA322246	SAMN05150088	2011-08-03	NA	NA	NA	NA	NA	NA	NA	NA	1	<0.1	58.82	17.63	0	0	0	0	0	335	0	0	0	0	0
SRR3727514	PRJNA322246	SAMN05150092	2011-08-17	NA	NA	NA	NA	NA	NA	NA	NA	1	<0.1	58.82	17.63	0	0	0	0	0	299	0	0	0	0	0
SRR3727519	PRJNA322246	SAMN05150096	2011-08-30	NA	NA	NA	NA	NA	NA	NA	NA	1	<0.1	58.82	17.63	0	0	0	0	0	5726	0	0	0	0	0
SRR3727520	PRJNA322246	SAMN05150076	2011-06-14	NA	NA	NA	NA	NA	NA	NA	NA	1	<0.1	58.82	17.63	0	0	0	0	0	4187	0	0	0	0	0
SRR3727524	PRJNA322246	SAMN05150080	2011-06-29	NA	NA	NA	NA	NA	NA	NA	NA	1	<0.1	58.82	17.63	0	0	0	0	0	12003	0	0	0	0	0
SRR3745604	PRJNA322246	SAMN05150088	2011-08-03	NA	NA	NA	NA	NA	NA	NA	NA	1	<0.1	58.82	17.63	0	0	0	0	0	2	0	0	0	0	0
SRR3745611	PRJNA322246	SAMN05150076	2011-06-14	NA	NA	NA	NA	NA	NA	NA	NA	1	<0.1	58.82	17.63	0	0	0	0	0	16	0	0	0	0	0
SRR3745612	PRJNA322246	SAMN05150080	2011-06-29	NA	NA	NA	NA	NA	NA	NA	NA	1	<0.1	58.82	17.63	0	0	0	0	0	254	0	0	0	0	0
BB04_1m_spike	TBD	TBD	2022-09-05	NA	NA	NA	NA	NA	NA	NA	NA	1	>0.2	55.625	15.25	0	14	0	1	0	33855	0	0.000413528	0	2.95377e-05	0
GB96_1m_spike	TBD	TBD	2022-09-03	NA	NA	NA	NA	NA	NA	NA	NA	1	>0.2	56.917	19.583	0	0	0	1	0	31473	0	0	0	3.17733e-05	0
KBP568_Jan_25m_nospike	TBD	TBD	2022-01-11	NA	NA	NA	NA	NA	NA	NA	NA	25	>0.2	54.5295	10.0393	35	195	1391	264	6	44991	0.000777933	0.0043342	0.0309173	0.00586784	0.00013336
KBP_July_25m_nospike	TBD	TBD	2022-07-22	NA	NA	NA	NA	NA	NA	NA	NA	25	>0.2	54.5295	10.0393	1	112	974	240	0	29461	3.39432e-05	0.00380164	0.0330607	0.00814636	0
KBP569_Feb_25m_nospike	TBD	TBD	2022-02-02	NA	NA	NA	NA	NA	NA	NA	NA	25	>0.2	54.5295	10.0393	10	130	293	61	0	39818	0.000251143	0.00326486	0.00735848	0.00153197	0
KBP_Aug_25m_nospike	TBD	TBD	2022-08-30	NA	NA	NA	NA	NA	NA	NA	NA	25	>0.2	54.5295	10.0393	6	16	293	51	0	59335	0.000101121	0.000269655	0.00493806	0.000859526	0
KBP_Mar_25m_nospike	TBD	TBD	2022-03-02	NA	NA	NA	NA	NA	NA	NA	NA	25	>0.2	54.5295	10.0393	5	174	292	56	1	36067	0.000138631	0.00482435	0.00809604	0.00155267	2.77262e-05
BB04_25m_spike	TBD	TBD	2022-09-05	NA	NA	NA	NA	NA	NA	NA	NA	25	>0.2	55.625	15.25	1	83	153	50	0	22561	4.43243e-05	0.00367892	0.00678161	0.00221621	0
KBP_May_25m_nospike	TBD	TBD	2022-05-03	NA	NA	NA	NA	NA	NA	NA	NA	25	>0.2	54.5295	10.0393	5	122	71	20	0	32657	0.000153107	0.0037358	0.00217411	0.000612426	0
GB96_25m_spike	TBD	TBD	2022-09-03	NA	NA	NA	NA	NA	NA	NA	NA	25	>0.2	56.917	19.583	3	27	2	70	1	27243	0.00011012	0.00099108	7.34134e-05	0.00256947	3.67067e-05
GB96_50m_spike	TBD	TBD	2022-09-03	NA	NA	NA	NA	NA	NA	NA	NA	50	>0.2	56.917	19.583	4	278	38	62	2	33253	0.00012029	0.00836015	0.00114275	0.00186449	6.01449e-05
BB04_55m_spike	TBD	TBD	2022-09-05	NA	NA	NA	NA	NA	NA	NA	NA	55	>0.2	55.625	15.25	33	122	1180	256	1	42318	0.00077981	0.00288293	0.0278841	0.00604943	2.36306e-05
BB23_60m_spike	TBD	TBD	2022-09-05	NA	NA	NA	NA	NA	NA	NA	NA	60	>0.2	55.292	15.75	65	63	752	147	0	36216	0.00179479	0.00173956	0.0207643	0.00405898	0
BB04_70m_spike	TBD	TBD	2022-09-05	NA	NA	NA	NA	NA	NA	NA	NA	70	>0.2	55.625	15.25	11	23	1324	191	1	70730	0.000155521	0.00032518	0.0187191	0.00270041	1.41383e-05
GB96_150m_spike	TBD	TBD	2022-09-03	NA	NA	NA	NA	NA	NA	NA	NA	150	>0.2	56.917	19.583	0	0	253	18	1	33502	0	0	0.00755179	0.000537281	2.9849e-05
