## Supplementary Data 4 for "Basin-scale dynamics and enrichment-enabled genomics of marine nitrifiers: seasonality, niches, interactions, and genomic uniqueness"

### Sheet: 시트1
Supplementary Data 4: List of genes used for functional gene annotation
Locus_tag	Gene name	Gene ID	NCBI Reference Sequence	Old_locus	Description
NMAR_RS08050	amoA	5774202	WP_012215883.1	Nmar_1500	ammonia monooxygenase [ Nitrosopumilus maritimus SCM1 ]
NMAR_RS08065	amoB	5774142	WP_012215886.1	Nmar_1503	methane monooxygenase/ammonia monooxygenase subunit B [ Nitrosopumilus maritimus SCM1 ]
NMAR_RS08060	amoC	5774105	WP_016939485.1	Nmar_1502	methane monooxygenase/ammonia monooxygenase subunit C [ Nitrosopumilus maritimus SCM1 ]
NMAR_RS05915	UvrA	5774147	WP_012215487.1	Nmar_1104	excinuclease ABC subunit UvrA [ Nitrosopumilus maritimus SCM1 ]
NMAR_RS05920	UvrB	5773173	WP_012215488.1	Nmar_1105	excinuclease ABC subunit UvrB [ Nitrosopumilus maritimus SCM1 ]
NMAR_RS05910	UvrC	5773952	WP_012215486.1	Nmar_1103	excinuclease ABC subunit UvrC [ Nitrosopumilus maritimus SCM1 ]
NMAR_RS07200	ectC	5773382	WP_012215727.1	Nmar_1344	ectoine synthase [ Nitrosopumilus maritimus SCM1 ]
NMAR_RS07195	thpD	5773792	WP_012215726.1	Nmar_1343	ectoine hydroxylase [ Nitrosopumilus maritimus SCM1 ]
NMAR_RS07210	ectA	5774098	WP_012215729.1	Nmar_1346	diaminobutyrate acetyltransferase [ Nitrosopumilus maritimus SCM1 ]
NMAR_RS07205	ectB	5773101	WP_012215728.1	Nmar_1345	diaminobutyrate--2-oxoglutarate transaminase [ Nitrosopumilus maritimus SCM1 ]
NPIRD3C_RS06730	ureA	41600519	WP_148703419.1	NPIRD3C_1392	urease subunit gamma [ Nitrosopumilus piranensis ]
NPIRD3C_RS06735	ureB	41600520	WP_148703420.1	NPIRD3C_1393	urease subunit beta [ Nitrosopumilus piranensis ]
NPIRD3C_RS06740	UreC	41600521	WP_148703421.1	NPIRD3C_1394	urease subunit alpha [ Nitrosopumilus piranensis ]
NPIRD3C_RS06710	UreD	41600515	WP_148703415.1	NPIRD3C_1388	urease accessory protein UreD [ Nitrosopumilus piranensis ]
NPIRD3C_RS06725	UreE	41600518	WP_148703418.1	NPIRD3C_1391	Urease accessory protein [ Nitrosopumilus piranensis ]
NPIRD3C_RS06720	UreF	41600517	WP_148703417.1	NPIRD3C_1390	urease accessory UreF family protein [ Nitrosopumilus piranensis ]
NPIRD3C_RS06715	UreG	41600516	WP_148703416.1	NPIRD3C_1389	urease accessory protein UreG [ Nitrosopumilus piranensis ]
NADRNF5_RS03870	CheY	24820030	WP_148313063.1	NADRNF5_0800	response regulator [ Nitrosopumilus adriaticus ]
NADRNF5_RS03875	CheR	24820031	WP_048118956.1	NADRNF5_0801	protein-glutamate O-methyltransferase CheR [ Nitrosopumilus adriaticus ]
NADRNF5_RS03880	CheC	24820032	WP_048115873.1	NADRNF5_0802	chemotaxis protein CheC [ Nitrosopumilus adriaticus ]
NADRNF5_RS03885	CheA	24820033	WP_052661870.1	NADRNF5_0803	chemotaxis protein CheA [ Nitrosopumilus adriaticus ]
NADRNF5_RS03890	CheB	24820034	WP_082051980.1	NADRNF5_0804	chemotaxis-specific protein-glutamate methyltransferase CheB [ Nitrosopumilus adriaticus ]
NADRNF5_RS03900	CheW	24820036	WP_237089331.1	NADRNF5_0806	chemotaxis protein CheW [ Nitrosopumilus adriaticus ]
NADRNF5_RS03905	CheR	24820037	WP_048115876.1	NADRNF5_0807	methyl-accepting chemotaxis protein [ Nitrosopumilus adriaticus ]
NADRNF5_RS03910	FlaJ	24820038	WP_237089332.1	NADRNF5_0808	flagellar assembly protein FlaJ [Nitrosopumilus adriaticus]
NADRNF5_RS03915	FlaI	24820039	WP_048115878.1	NADRNF5_0809	type II/IV secretion system ATPase subunit [ Nitrosopumilus adriaticus ]
NADRNF5_RS03920	FlaH	24820040	WP_048115879.1	NADRNF5_0810	ATPase domain-containing protein [ Nitrosopumilus adriaticus ]
NADRNF5_RS03925	FlaF	24820041	WP_048115880.1	NADRNF5_0811	Putative flagella assembly protein FlaF
NADRNF5_RS03930	FlaG	24820042	WP_048115881.1	NADRNF5_0812	flagellin [ Nitrosopumilus adriaticus ]
NADRNF5_RS03940	FlaB1	24820044	WP_048115882.1	NADRNF5_0814	flagellin [ Nitrosopumilus adriaticus ]
NADRNF5_RS03945	FlaB2	24820045	WP_048115883.1	NADRNF5_0815	flagellin [ Nitrosopumilus adriaticus ]
NADRNF5_RS03950	FlaB3	24820046	WP_048115884.1	NADRNF5_0816	flagellin [ Nitrosopumilus adriaticus ]
NADRNF5_RS03955	FlaB4	24820047	WP_048115885.1	NADRNF5_0817	flagellin [ Nitrosopumilus adriaticus ]
NADRNF5_RS03965	FlaB5	24820049	WP_048115886.1	NADRNF5_0819	flagellin [ Nitrosopumilus adriaticus ]
NMAR_RS02585	pstA	5774691	WP_012214865.1	Nmar_0482	phosphate ABC transporter permease PstA [ Nitrosopumilus maritimus SCM1 ]
NMAR_RS02590	pstB	5774694	WP_012214866.1	Nmar_0483	phosphate ABC transporter ATP-binding protein PstB [ Nitrosopumilus maritimus SCM1 ]
NMAR_RS02580	pstC	5774687	WP_012214864.1	Nmar_0481	phosphate ABC transporter permease subunit PstC [ Nitrosopumilus maritimus SCM1 ]
NMSP_RS06040	dndA	32901714	WP_086907923.1	NMSP_1264	cysteine desulfurase family protein [ Candidatus Nitrosomarinus catalina ]
NMSP_RS06060	dndB	32901718	WP_086907927.1	NMSP_1268	DNA sulfur modification protein DndB [ Candidatus Nitrosomarinus catalina ]
NMSP_RS06055	dndC	32901717	WP_086907926.1	NMSP_1267	DNA phosphorothioation system sulfurtransferase DndC [ Candidatus Nitrosomarinus catalina ]
NMSP_RS06050	dndD	32901716	WP_192866156.1	NMSP_1266	DNA sulfur modification protein DndD [ Candidatus Nitrosomarinus catalina ]
NMSP_RS06045	dndE	32901715	WP_192866155.1	NMSP_1265	DndE family protein [ Candidatus Nitrosomarinus catalina ]
NMAR_RS04495	cfix1*	5774175	WP_148680098.1	Nmar_0841	Propanoyl-CoA C-acyltransferase/thiolase family protein [ Nitrosopumilus maritimus SCM1 ]
NMAR_RS08720	cfix2*	5773172	WP_012216014.1	Nmar_1631	Propanoyl-CoA C-acyltransferase/thiolase domain-containing protein [ Nitrosopumilus maritimus SCM1 ]
NMAR_RS01445	cfix3*	5774035	WP_012214655.1	Nmar_0272	Carboxyl transferase/acyl-CoA carboxylase subunit beta [ Nitrosopumilus maritimus SCM1 ]
NMAR_RS01450	cfix4*	5774082	WP_012214656.1	Nmar_0273	acetyl-CoA carboxylase biotin carboxylase subunit [ Nitrosopumilus maritimus SCM1 ]
NMAR_RS01455	cfix5*	5774057	WP_012214657.1	Nmar_0274	acetyl-CoA carboxylase biotin carboxyl carrier protein subunit [ Nitrosopumilus maritimus SCM1 ]
NMAR_RS05110	mce	5774505	WP_012215336.1	Nmar_0953	methylmalonyl-CoA epimerase [ Nitrosopumilus maritimus SCM1 ]
NMAR_RS05115	cfix6*	5774564	WP_012215337.1	Nmar_0954	methylmalonyl-CoA mutase family protein [ Nitrosopumilus maritimus SCM1 ]
NMAR_RS05135	cfix7*	5774013	WP_012215341.1	Nmar_0958	cobalamin B12-binding domain-containing protein [ Nitrosopumilus maritimus SCM1 ]
NMAR_RS08600,	cfix8*	5772948	WP_148680234.1	Nmar_1608	NAD-dependent succinate-semialdehyde dehydrogenase
NMAR_RS05950	cfix9*	5774084	WP_012215493.1	Nmar_1110	iron-containing alcohol dehydrogenase [ Nitrosopumilus maritimus SCM1 ]
NMAR_RS00830	cfix10*	5774431	WP_012214544.1	Nmar_0161	iron-containing alcohol dehydrogenase [ Nitrosopumilus maritimus SCM1 ]
NMAR_RS01070	cfix11*	5773751	WP_012214589.1	Nmar_0206	4-hydroxybutyrate--CoA ligase [ Nitrosopumilus maritimus SCM1 ]
NMAR_RS01075	cfix12*	5773834	WP_012214590.1	Nmar_0207	4-hydroxyphenylacetate 3-hydroxylase N-terminal domain-containing protein [ Nitrosopumilus maritimus SCM1 ]
NMAR_RS07000	cfix13*	5774537	WP_012215691.1	Nmar_1308	enoyl-CoA hydratase-related protein [ Nitrosopumilus maritimus SCM1 ]
NMAR_RS05520	cfix14*	5773215	WP_012215411.1	Nmar_1028	3-hydroxyacyl-CoA dehydrogenase [ Nitrosopumilus maritimus SCM1 ]
	The asterisk (*) indicates that these are arbitrary names assigned to replace generic identifiers, as no functional or meaningful names exist.
